# NyxBind: enhancing DNN representations via contrastive learning for TFBS prediction

**DOI:** 10.1101/2025.10.21.683808

**Authors:** Xu Yang, Qingfa Xiao, Yucheng Xu, Jixin Yang, Yusen Hou, Weicai Long, Miaojun Huang, Yanlin Zhang

## Abstract

While pretrained genomic language models effectively capture general DNA sequence patterns through masked language modeling, they often struggle to discriminate subtle yet biologically critical differences among transcription factor binding site (TFBS) motifs. Recent studies suggest that contrastive learning can enhance the discriminative power of embeddings by explicitly modeling inter-instance similarities and differences. Building on this insight, we introduce NyxBind, the first TFBS prediction model that applies contrastive learning across multiple TFBS types to enhance regulatory sequence representations. NyxBind better captures discriminative sequence features, enabling more accurate and biologically meaningful TFBS prediction. Extensive evaluations show that NyxBind consistently outperforms alternative models across multiple TFBS classification benchmarks, demonstrating strong robustness and generalizability. Moreover, NyxBind supports both full-parameter and parameter-efficient fine-tuning while maintaining high performance, and supports accurate motif visualization, aligning closely with experimentally validated transcription factor binding profiles. The code are available at https://github.com/ai4nucleome/NyxBind.
