## Supplementary Table∼S1 for "NyxBind: enhancing DNN representations via contrastive learning for TFBS prediction"

### Sheet: Sheet1
filename	tfbs	cell
wgEncodeAwgTfbsBroadDnd41CtcfUniPk	CTCF	Dnd41
wgEncodeAwgTfbsBroadDnd41Ezh239875UniPk	EZH2	Dnd41
wgEncodeAwgTfbsBroadGm12878CtcfUniPk	CTCF	GM12878
wgEncodeAwgTfbsBroadGm12878Ezh239875UniPk	EZH2	GM12878
wgEncodeAwgTfbsBroadH1hescChd1a301218aUniPk	CHD1	H1-hESC
wgEncodeAwgTfbsBroadH1hescCtcfUniPk	CTCF	H1-hESC
wgEncodeAwgTfbsBroadH1hescEzh239875UniPk	EZH2	H1-hESC
wgEncodeAwgTfbsBroadH1hescJarid1aab26049UniPk	JARID1A	H1-hESC
wgEncodeAwgTfbsBroadH1hescRbbp5a300109aUniPk	RBBP5	H1-hESC
wgEncodeAwgTfbsBroadHelas3CtcfUniPk	CTCF	HeLa-S3
wgEncodeAwgTfbsBroadHelas3Ezh239875UniPk	EZH2	HeLa-S3
wgEncodeAwgTfbsBroadHelas3Pol2bUniPk	Pol2	HeLa-S3
wgEncodeAwgTfbsBroadHepg2CtcfUniPk	CTCF	HepG2
wgEncodeAwgTfbsBroadHepg2Ezh239875UniPk	EZH2	HepG2
wgEncodeAwgTfbsBroadHmecCtcfUniPk	CTCF	HMEC
wgEncodeAwgTfbsBroadHmecEzh239875UniPk	EZH2	HMEC
wgEncodeAwgTfbsBroadHsmmCtcfUniPk	CTCF	HSMM
wgEncodeAwgTfbsBroadHsmmEzh239875UniPk	EZH2	HSMM
wgEncodeAwgTfbsBroadHsmmtCtcfUniPk	CTCF	HSMMtube
wgEncodeAwgTfbsBroadHsmmtEzh239875UniPk	EZH2	HSMMtube
wgEncodeAwgTfbsBroadHuvecCtcfUniPk	CTCF	HUVEC
wgEncodeAwgTfbsBroadHuvecEzh239875UniPk	EZH2	HUVEC
wgEncodeAwgTfbsBroadHuvecPol2bUniPk	Pol2	HUVEC
wgEncodeAwgTfbsBroadK562Chd1a301218aUniPk	CHD1	K562
wgEncodeAwgTfbsBroadK562CtcfUniPk	CTCF	K562
wgEncodeAwgTfbsBroadK562Ezh239875UniPk	EZH2	K562
wgEncodeAwgTfbsBroadK562Hdac1sc6298UniPk	HDAC1	K562
wgEncodeAwgTfbsBroadK562Hdac2a300705aUniPk	HDAC2	K562
wgEncodeAwgTfbsBroadK562Hdac6a301341aUniPk	HDAC6	K562
wgEncodeAwgTfbsBroadK562P300UniPk	p300	K562
wgEncodeAwgTfbsBroadK562Phf8a301772aUniPk	PHF8	K562
wgEncodeAwgTfbsBroadK562Plu1UniPk	PLU1	K562
wgEncodeAwgTfbsBroadK562Pol2bUniPk	Pol2	K562
wgEncodeAwgTfbsBroadK562Rbbp5a300109aUniPk	RBBP5	K562
wgEncodeAwgTfbsBroadK562Sap3039731UniPk	SAP30	K562
wgEncodeAwgTfbsBroadNhaCtcfUniPk	CTCF	NH-A
wgEncodeAwgTfbsBroadNhaEzh239875UniPk	EZH2	NH-A
wgEncodeAwgTfbsBroadNhdfadCtcfUniPk	CTCF	NHDF-Ad
wgEncodeAwgTfbsBroadNhdfadEzh239875UniPk	EZH2	NHDF-Ad
wgEncodeAwgTfbsBroadNhekCtcfUniPk	CTCF	NHEK
wgEncodeAwgTfbsBroadNhekEzh239875UniPk	EZH2	NHEK
wgEncodeAwgTfbsBroadNhekPol2bUniPk	Pol2	NHEK
wgEncodeAwgTfbsBroadNhlfCtcfUniPk	CTCF	NHLF
wgEncodeAwgTfbsBroadNhlfEzh239875UniPk	EZH2	NHLF
wgEncodeAwgTfbsBroadOsteoblCtcfUniPk	CTCF	Osteobl
wgEncodeAwgTfbsHaibA549Atf3V0422111Etoh02UniPk	ATF3	A549
wgEncodeAwgTfbsHaibA549Bcl3V0422111Etoh02UniPk	BCL3	A549
wgEncodeAwgTfbsHaibA549Creb1sc240V0416102Dex100nmUniPk	CREB1	A549
wgEncodeAwgTfbsHaibA549Ctcfsc5916Pcr1xDex100nmUniPk	CTCF	A549
wgEncodeAwgTfbsHaibA549Ctcfsc5916Pcr1xEtoh02UniPk	CTCF	A549
wgEncodeAwgTfbsHaibA549Elf1V0422111Etoh02UniPk	ELF1	A549
wgEncodeAwgTfbsHaibA549Ets1V0422111Etoh02UniPk	ETS1	A549
wgEncodeAwgTfbsHaibA549Fosl2V0422111Etoh02UniPk	FOSL2	A549
wgEncodeAwgTfbsHaibA549Foxa1V0416102Dex100nmUniPk	FOXA1	A549
wgEncodeAwgTfbsHaibA549GabpV0422111Etoh02UniPk	GABP	A549
wgEncodeAwgTfbsHaibA549GrPcr1xDex500pmUniPk	GR	A549
wgEncodeAwgTfbsHaibA549GrPcr1xDex50nmUniPk	GR	A549
wgEncodeAwgTfbsHaibA549GrPcr1xDex5nmUniPk	GR	A549
wgEncodeAwgTfbsHaibA549GrPcr2xDex100nmUniPk	GR	A549
wgEncodeAwgTfbsHaibA549NrsfV0422111Etoh02UniPk	NRSF	A549
wgEncodeAwgTfbsHaibA549P300V0422111Etoh02UniPk	p300	A549
wgEncodeAwgTfbsHaibA549Pol2Pcr2xDex100nmUniPk	Pol2	A549
wgEncodeAwgTfbsHaibA549Pol2Pcr2xEtoh02UniPk	Pol2	A549
wgEncodeAwgTfbsHaibA549Sin3ak20V0422111Etoh02UniPk	Sin3A	A549
wgEncodeAwgTfbsHaibA549Six5V0422111Etoh02UniPk	SIX5	A549
wgEncodeAwgTfbsHaibA549Taf1V0422111Etoh02UniPk	TAF1	A549
wgEncodeAwgTfbsHaibA549Tcf12V0422111Etoh02UniPk	TCF12	A549
wgEncodeAwgTfbsHaibA549Usf1Pcr1xDex100nmUniPk	USF1	A549
wgEncodeAwgTfbsHaibA549Usf1Pcr1xEtoh02UniPk	USF1	A549
wgEncodeAwgTfbsHaibA549Usf1V0422111Etoh02UniPk	USF1	A549
wgEncodeAwgTfbsHaibA549Yy1cV0422111Etoh02UniPk	YY1	A549
wgEncodeAwgTfbsHaibA549Zbtb33V0422111Etoh02UniPk	ZBTB33	A549
wgEncodeAwgTfbsHaibEcc1CtcfcV0416102Dm002p1hUniPk	CTCF	ECC-1
wgEncodeAwgTfbsHaibEcc1EraaV0416102Bpa1hUniPk	ERalpha	ECC-1
wgEncodeAwgTfbsHaibEcc1EralphaaV0416102Est10nm1hUniPk	ERalpha	ECC-1
wgEncodeAwgTfbsHaibEcc1EralphaaV0416102Gen1hUniPk	ERalpha	ECC-1
wgEncodeAwgTfbsHaibEcc1Foxa1sc6553V0416102Dm002p1hUniPk	FOXA1	ECC-1
wgEncodeAwgTfbsHaibEcc1GrV0416102Dex100nmUniPk	GR	ECC-1
wgEncodeAwgTfbsHaibEcc1Pol2V0416102Dm002p1hUniPk	Pol2	ECC-1
wgEncodeAwgTfbsHaibGm12878Atf2sc81188V0422111UniPk	ATF2	GM12878
wgEncodeAwgTfbsHaibGm12878Atf3Pcr1xUniPk	ATF3	GM12878
wgEncodeAwgTfbsHaibGm12878BatfPcr1xUniPk	BATF	GM12878
wgEncodeAwgTfbsHaibGm12878Bcl11aPcr1xUniPk	BCL11A	GM12878
wgEncodeAwgTfbsHaibGm12878Bcl3V0416101UniPk	BCL3	GM12878
wgEncodeAwgTfbsHaibGm12878Bclaf101388V0416101UniPk	BCLAF1	GM12878
wgEncodeAwgTfbsHaibGm12878Cebpbsc150V0422111UniPk	CEBPB	GM12878
wgEncodeAwgTfbsHaibGm12878Ebf1sc137065Pcr1xUniPk	EBF1	GM12878
wgEncodeAwgTfbsHaibGm12878Egr1Pcr2xUniPk	Egr-1	GM12878
wgEncodeAwgTfbsHaibGm12878Elf1sc631V0416101UniPk	ELF1	GM12878
wgEncodeAwgTfbsHaibGm12878Ets1Pcr1xUniPk	ETS1	GM12878
wgEncodeAwgTfbsHaibGm12878Foxm1sc502V0422111UniPk	FOXM1	GM12878
wgEncodeAwgTfbsHaibGm12878GabpPcr2xUniPk	GABP	GM12878
wgEncodeAwgTfbsHaibGm12878Irf4sc6059Pcr1xUniPk	IRF4	GM12878
wgEncodeAwgTfbsHaibGm12878Mef2aPcr1xUniPk	MEF2A	GM12878
wgEncodeAwgTfbsHaibGm12878Mef2csc13268V0416101UniPk	MEF2C	GM12878
wgEncodeAwgTfbsHaibGm12878Mta3sc81325V0422111UniPk	MTA3	GM12878
wgEncodeAwgTfbsHaibGm12878Nfatc1sc17834V0422111UniPk	NFATC1	GM12878
wgEncodeAwgTfbsHaibGm12878Nficsc81335V0422111UniPk	NFIC	GM12878
wgEncodeAwgTfbsHaibGm12878NrsfPcr1xUniPk	NRSF	GM12878
wgEncodeAwgTfbsHaibGm12878P300Pcr1xUniPk	p300	GM12878
wgEncodeAwgTfbsHaibGm12878Pax5c20Pcr1xUniPk	PAX5	GM12878
wgEncodeAwgTfbsHaibGm12878Pax5n19Pcr1xUniPk	PAX5	GM12878
wgEncodeAwgTfbsHaibGm12878Pbx3Pcr1xUniPk	Pbx3	GM12878
wgEncodeAwgTfbsHaibGm12878Pmlsc71910V0422111UniPk	PML	GM12878
wgEncodeAwgTfbsHaibGm12878Pol24h8Pcr1xUniPk	Pol2	GM12878
wgEncodeAwgTfbsHaibGm12878Pol2Pcr2xUniPk	Pol2	GM12878
wgEncodeAwgTfbsHaibGm12878Pou2f2Pcr1xUniPk	POU2F2	GM12878
wgEncodeAwgTfbsHaibGm12878Pu1Pcr1xUniPk	PU.1	GM12878
wgEncodeAwgTfbsHaibGm12878Rad21V0416101UniPk	Rad21	GM12878
wgEncodeAwgTfbsHaibGm12878Runx3sc101553V0422111UniPk	RUNX3	GM12878
wgEncodeAwgTfbsHaibGm12878RxraPcr1xUniPk	RXRA	GM12878
wgEncodeAwgTfbsHaibGm12878Six5Pcr1xUniPk	SIX5	GM12878
wgEncodeAwgTfbsHaibGm12878Sp1Pcr1xUniPk	SP1	GM12878
wgEncodeAwgTfbsHaibGm12878SrfPcr2xUniPk	SRF	GM12878
wgEncodeAwgTfbsHaibGm12878Stat5asc74442V0422111UniPk	STAT5A	GM12878
wgEncodeAwgTfbsHaibGm12878Taf1Pcr1xUniPk	TAF1	GM12878
wgEncodeAwgTfbsHaibGm12878Tcf12Pcr1xUniPk	TCF12	GM12878
wgEncodeAwgTfbsHaibGm12878Tcf3Pcr1xUniPk	TCF3	GM12878
wgEncodeAwgTfbsHaibGm12878Usf1Pcr2xUniPk	USF1	GM12878
wgEncodeAwgTfbsHaibGm12878Yy1sc281Pcr1xUniPk	YY1	GM12878
wgEncodeAwgTfbsHaibGm12878Zbtb33Pcr1xUniPk	ZBTB33	GM12878
wgEncodeAwgTfbsHaibGm12878Zeb1sc25388V0416102UniPk	ZEB1	GM12878
wgEncodeAwgTfbsHaibGm12891Pax5c20V0416101UniPk	PAX5	GM12891
wgEncodeAwgTfbsHaibGm12891Pol24h8Pcr1xUniPk	Pol2	GM12891
wgEncodeAwgTfbsHaibGm12891Pol2Pcr1xUniPk	Pol2	GM12891
wgEncodeAwgTfbsHaibGm12891Pou2f2Pcr1xUniPk	POU2F2	GM12891
wgEncodeAwgTfbsHaibGm12891Pu1Pcr1xUniPk	PU.1	GM12891
wgEncodeAwgTfbsHaibGm12891Taf1Pcr1xUniPk	TAF1	GM12891
wgEncodeAwgTfbsHaibGm12891Yy1sc281V0416101UniPk	YY1	GM12891
wgEncodeAwgTfbsHaibGm12892Pax5c20V0416101UniPk	PAX5	GM12892
wgEncodeAwgTfbsHaibGm12892Pol24h8V0416102UniPk	Pol2	GM12892
wgEncodeAwgTfbsHaibGm12892Pol2V0416102UniPk	Pol2	GM12892
wgEncodeAwgTfbsHaibGm12892Taf1V0416102UniPk	TAF1	GM12892
wgEncodeAwgTfbsHaibGm12892Yy1V0416101UniPk	YY1	GM12892
wgEncodeAwgTfbsHaibH1hescAtf2sc81188V0422111UniPk	ATF2	H1-hESC
wgEncodeAwgTfbsHaibH1hescAtf3V0416102UniPk	ATF3	H1-hESC
wgEncodeAwgTfbsHaibH1hescBcl11aPcr1xUniPk	BCL11A	H1-hESC
wgEncodeAwgTfbsHaibH1hescCtcfsc5916V0416102UniPk	CTCF	H1-hESC
wgEncodeAwgTfbsHaibH1hescEgr1V0416102UniPk	Egr-1	H1-hESC
wgEncodeAwgTfbsHaibH1hescFosl1sc183V0416102UniPk	FOSL1	H1-hESC
wgEncodeAwgTfbsHaibH1hescGabpPcr1xUniPk	GABP	H1-hESC
wgEncodeAwgTfbsHaibH1hescHdac2sc6296V0416102UniPk	HDAC2	H1-hESC
wgEncodeAwgTfbsHaibH1hescJundV0416102UniPk	JunD	H1-hESC
wgEncodeAwgTfbsHaibH1hescNanogsc33759V0416102UniPk	NANOG	H1-hESC
wgEncodeAwgTfbsHaibH1hescNrsfV0416102UniPk	NRSF	H1-hESC
wgEncodeAwgTfbsHaibH1hescP300V0416102UniPk	p300	H1-hESC
wgEncodeAwgTfbsHaibH1hescPol24h8V0416102UniPk	Pol2	H1-hESC
wgEncodeAwgTfbsHaibH1hescPol2V0416102UniPk	Pol2	H1-hESC
wgEncodeAwgTfbsHaibH1hescPou5f1sc9081V0416102UniPk	POU5F1	H1-hESC
wgEncodeAwgTfbsHaibH1hescRad21V0416102UniPk	Rad21	H1-hESC
wgEncodeAwgTfbsHaibH1hescRxraV0416102UniPk	RXRA	H1-hESC
wgEncodeAwgTfbsHaibH1hescSin3ak20Pcr1xUniPk	Sin3A	H1-hESC
wgEncodeAwgTfbsHaibH1hescSix5Pcr1xUniPk	SIX5	H1-hESC
wgEncodeAwgTfbsHaibH1hescSp1Pcr1xUniPk	SP1	H1-hESC
wgEncodeAwgTfbsHaibH1hescSp2V0422111UniPk	SP2	H1-hESC
wgEncodeAwgTfbsHaibH1hescSp4v20V0422111UniPk	SP4	H1-hESC
wgEncodeAwgTfbsHaibH1hescSrfPcr1xUniPk	SRF	H1-hESC
wgEncodeAwgTfbsHaibH1hescTaf1V0416102UniPk	TAF1	H1-hESC
wgEncodeAwgTfbsHaibH1hescTaf7sc101167V0416102UniPk	TAF7	H1-hESC
wgEncodeAwgTfbsHaibH1hescTcf12Pcr1xUniPk	TCF12	H1-hESC
wgEncodeAwgTfbsHaibH1hescTead4sc101184V0422111UniPk	TEAD4	H1-hESC
wgEncodeAwgTfbsHaibH1hescUsf1Pcr1xUniPk	USF1	H1-hESC
wgEncodeAwgTfbsHaibH1hescYy1sc281V0416102UniPk	YY1	H1-hESC
wgEncodeAwgTfbsHaibHct116Pol24h8V0416101UniPk	Pol2	HCT-116
wgEncodeAwgTfbsHaibHct116Yy1sc281V0416101UniPk	YY1	HCT-116
wgEncodeAwgTfbsHaibHct116Zbtb33V0416101UniPk	ZBTB33	HCT-116
wgEncodeAwgTfbsHaibHelas3GabpPcr1xUniPk	GABP	HeLa-S3
wgEncodeAwgTfbsHaibHelas3NrsfPcr1xUniPk	NRSF	HeLa-S3
wgEncodeAwgTfbsHaibHelas3Pol2Pcr1xUniPk	Pol2	HeLa-S3
wgEncodeAwgTfbsHaibHelas3Taf1Pcr1xUniPk	TAF1	HeLa-S3
wgEncodeAwgTfbsHaibHepg2Atf3V0416101UniPk	ATF3	HepG2
wgEncodeAwgTfbsHaibHepg2Bhlhe40V0416101UniPk	BHLHE40	HepG2
wgEncodeAwgTfbsHaibHepg2Cebpbsc150V0416101UniPk	CEBPB	HepG2
wgEncodeAwgTfbsHaibHepg2Cebpdsc636V0416101UniPk	CEBPD	HepG2
wgEncodeAwgTfbsHaibHepg2Ctcfsc5916V0416101UniPk	CTCF	HepG2
wgEncodeAwgTfbsHaibHepg2Elf1sc631V0416101UniPk	ELF1	HepG2
wgEncodeAwgTfbsHaibHepg2Fosl2V0416101UniPk	FOSL2	HepG2
wgEncodeAwgTfbsHaibHepg2Foxa1sc101058V0416101UniPk	FOXA1	HepG2
wgEncodeAwgTfbsHaibHepg2Foxa1sc6553V0416101UniPk	FOXA1	HepG2
wgEncodeAwgTfbsHaibHepg2Foxa2sc6554V0416101UniPk	FOXA2	HepG2
wgEncodeAwgTfbsHaibHepg2GabpPcr2xUniPk	GABP	HepG2
wgEncodeAwgTfbsHaibHepg2Hdac2sc6296V0416101UniPk	HDAC2	HepG2
wgEncodeAwgTfbsHaibHepg2Hnf4asc8987V0416101UniPk	HNF4A	HepG2
wgEncodeAwgTfbsHaibHepg2Hnf4gsc6558V0416101UniPk	HNF4G	HepG2
wgEncodeAwgTfbsHaibHepg2JundPcr1xUniPk	JunD	HepG2
wgEncodeAwgTfbsHaibHepg2Mbd4sc271530V0422111UniPk	MBD4	HepG2
wgEncodeAwgTfbsHaibHepg2Mybl2sc81192V0422111UniPk	MYBL2	HepG2
wgEncodeAwgTfbsHaibHepg2Nficsc81335V0422111UniPk	NFIC	HepG2
wgEncodeAwgTfbsHaibHepg2NrsfPcr2xUniPk	NRSF	HepG2
wgEncodeAwgTfbsHaibHepg2NrsfV0416101UniPk	NRSF	HepG2
wgEncodeAwgTfbsHaibHepg2P300V0416101UniPk	p300	HepG2
wgEncodeAwgTfbsHaibHepg2Pol24h8V0416102UniPk	Pol2	HepG2
wgEncodeAwgTfbsHaibHepg2Pol2Pcr2xUniPk	Pol2	HepG2
wgEncodeAwgTfbsHaibHepg2Rad21V0416101UniPk	Rad21	HepG2
wgEncodeAwgTfbsHaibHepg2RxraPcr1xUniPk	RXRA	HepG2
wgEncodeAwgTfbsHaibHepg2Sin3ak20Pcr1xUniPk	Sin3A	HepG2
wgEncodeAwgTfbsHaibHepg2Sp1Pcr1xUniPk	SP1	HepG2
wgEncodeAwgTfbsHaibHepg2Sp2V0422111UniPk	SP2	HepG2
wgEncodeAwgTfbsHaibHepg2SrfV0416101UniPk	SRF	HepG2
wgEncodeAwgTfbsHaibHepg2Taf1Pcr2xUniPk	TAF1	HepG2
wgEncodeAwgTfbsHaibHepg2Tcf12Pcr1xUniPk	TCF12	HepG2
wgEncodeAwgTfbsHaibHepg2Tead4sc101184V0422111UniPk	TEAD4	HepG2
wgEncodeAwgTfbsHaibHepg2Usf1Pcr1xUniPk	USF1	HepG2
wgEncodeAwgTfbsHaibHepg2Yy1sc281V0416101UniPk	YY1	HepG2
wgEncodeAwgTfbsHaibHepg2Zbtb33Pcr1xUniPk	ZBTB33	HepG2
wgEncodeAwgTfbsHaibHepg2Zbtb7aV0416101UniPk	ZBTB7A	HepG2
wgEncodeAwgTfbsHaibHuvecPol24h8V0416101UniPk	Pol2	HUVEC
wgEncodeAwgTfbsHaibHuvecPol2Pcr1xUniPk	Pol2	HUVEC
wgEncodeAwgTfbsHaibK562Atf3V0416101UniPk	ATF3	K562
wgEncodeAwgTfbsHaibK562Bcl3Pcr1xUniPk	BCL3	K562
wgEncodeAwgTfbsHaibK562Bclaf101388Pcr1xUniPk	BCLAF1	K562
wgEncodeAwgTfbsHaibK562Cbx3sc101004V0422111UniPk	CBX3	K562
wgEncodeAwgTfbsHaibK562Cebpbsc150V0422111UniPk	CEBPB	K562
wgEncodeAwgTfbsHaibK562CtcfcPcr1xUniPk	CTCF	K562
wgEncodeAwgTfbsHaibK562Ctcflsc98982V0416101UniPk	CTCFL	K562
wgEncodeAwgTfbsHaibK562E2f6V0416102UniPk	E2F6	K562
wgEncodeAwgTfbsHaibK562Egr1V0416101UniPk	Egr-1	K562
wgEncodeAwgTfbsHaibK562Elf1sc631V0416102UniPk	ELF1	K562
wgEncodeAwgTfbsHaibK562Ets1V0416101UniPk	ETS1	K562
wgEncodeAwgTfbsHaibK562Fosl1sc183V0416101UniPk	FOSL1	K562
wgEncodeAwgTfbsHaibK562GabpV0416101UniPk	GABP	K562
wgEncodeAwgTfbsHaibK562Gata2sc267Pcr1xUniPk	GATA2	K562
wgEncodeAwgTfbsHaibK562Hdac2sc6296V0416102UniPk	HDAC2	K562
wgEncodeAwgTfbsHaibK562MaxV0416102UniPk	Max	K562
wgEncodeAwgTfbsHaibK562Mef2aV0416101UniPk	MEF2A	K562
wgEncodeAwgTfbsHaibK562Nr2f2sc271940V0422111UniPk	NR2F2	K562
wgEncodeAwgTfbsHaibK562NrsfV0416102UniPk	NRSF	K562
wgEncodeAwgTfbsHaibK562Pmlsc71910V0422111UniPk	PML	K562
wgEncodeAwgTfbsHaibK562Pol24h8V0416101UniPk	Pol2	K562
wgEncodeAwgTfbsHaibK562Pol2V0416101UniPk	Pol2	K562
wgEncodeAwgTfbsHaibK562Pu1Pcr1xUniPk	PU.1	K562
wgEncodeAwgTfbsHaibK562Rad21V0416102UniPk	Rad21	K562
wgEncodeAwgTfbsHaibK562Sin3ak20V0416101UniPk	Sin3A	K562
wgEncodeAwgTfbsHaibK562Six5Pcr1xUniPk	SIX5	K562
wgEncodeAwgTfbsHaibK562Sp1Pcr1xUniPk	SP1	K562
wgEncodeAwgTfbsHaibK562Sp2sc643V0416102UniPk	SP2	K562
wgEncodeAwgTfbsHaibK562SrfV0416101UniPk	SRF	K562
wgEncodeAwgTfbsHaibK562Stat5asc74442V0422111UniPk	STAT5A	K562
wgEncodeAwgTfbsHaibK562Taf1V0416101UniPk	TAF1	K562
wgEncodeAwgTfbsHaibK562Taf7sc101167V0416101UniPk	TAF7	K562
wgEncodeAwgTfbsHaibK562Tead4sc101184V0422111UniPk	TEAD4	K562
wgEncodeAwgTfbsHaibK562Thap1sc98174V0416101UniPk	THAP1	K562
wgEncodeAwgTfbsHaibK562Trim28sc81411V0422111UniPk	TRIM28	K562
wgEncodeAwgTfbsHaibK562Usf1V0416101UniPk	USF1	K562
wgEncodeAwgTfbsHaibK562Yy1V0416101UniPk	YY1	K562
wgEncodeAwgTfbsHaibK562Yy1V0416102UniPk	YY1	K562
wgEncodeAwgTfbsHaibK562Zbtb33Pcr1xUniPk	ZBTB33	K562
wgEncodeAwgTfbsHaibK562Zbtb7asc34508V0416101UniPk	ZBTB7A	K562
wgEncodeAwgTfbsHaibPanc1NrsfPcr2xUniPk	NRSF	PANC-1
wgEncodeAwgTfbsHaibPanc1Pol24h8V0416101UniPk	Pol2	PANC-1
wgEncodeAwgTfbsHaibPanc1Sin3ak20V0416101UniPk	Sin3A	PANC-1
wgEncodeAwgTfbsHaibPfsk1Foxp2Pcr2xUniPk	FOXP2	PFSK-1
wgEncodeAwgTfbsHaibPfsk1NrsfPcr2xUniPk	NRSF	PFSK-1
wgEncodeAwgTfbsHaibPfsk1Sin3ak20V0416101UniPk	Sin3A	PFSK-1
wgEncodeAwgTfbsHaibPfsk1Taf1V0416101UniPk	TAF1	PFSK-1
wgEncodeAwgTfbsHaibSknmcFoxp2Pcr2xUniPk	FOXP2	SK-N-MC
wgEncodeAwgTfbsHaibSknmcPol24h8V0416101UniPk	Pol2	SK-N-MC
wgEncodeAwgTfbsHaibSknshNrsfPcr2xUniPk	NRSF	SK-N-SH
wgEncodeAwgTfbsHaibSknshNrsfV0416101UniPk	NRSF	SK-N-SH
wgEncodeAwgTfbsHaibSknshPol24h8V0416101UniPk	Pol2	SK-N-SH
wgEncodeAwgTfbsHaibSknshSin3ak20V0416101UniPk	Sin3A	SK-N-SH
wgEncodeAwgTfbsHaibSknshTaf1V0416101UniPk	TAF1	SK-N-SH
wgEncodeAwgTfbsHaibSknshraCtcfV0416102UniPk	CTCF	SK-N-SH_RA
wgEncodeAwgTfbsHaibSknshraP300V0416102UniPk	p300	SK-N-SH_RA
wgEncodeAwgTfbsHaibSknshraRad21V0416102UniPk	Rad21	SK-N-SH_RA
wgEncodeAwgTfbsHaibSknshraUsf1sc8983V0416102UniPk	USF1	SK-N-SH_RA
wgEncodeAwgTfbsHaibSknshraYy1sc281V0416102UniPk	YY1	SK-N-SH_RA
wgEncodeAwgTfbsHaibT47dCtcfsc5916V0416102Dm002p1hUniPk	CTCF	T-47D
wgEncodeAwgTfbsHaibT47dEraaV0416102Bpa1hUniPk	ERalpha	T-47D
wgEncodeAwgTfbsHaibT47dEralphaaPcr2xGen1hUniPk	ERalpha	T-47D
wgEncodeAwgTfbsHaibT47dEralphaaV0416102Est10nm1hUniPk	ERalpha	T-47D
wgEncodeAwgTfbsHaibT47dFoxa1sc6553V0416102Dm002p1hUniPk	FOXA1	T-47D
wgEncodeAwgTfbsHaibT47dGata3sc268V0416102Dm002p1hUniPk	GATA3	T-47D
wgEncodeAwgTfbsHaibT47dP300V0416102Dm002p1hUniPk	p300	T-47D
wgEncodeAwgTfbsHaibU87NrsfPcr2xUniPk	NRSF	U87
wgEncodeAwgTfbsHaibU87Pol24h8V0416101UniPk	Pol2	U87
wgEncodeAwgTfbsSydhA549Bhlhe40IggrabUniPk	BHLHE40	A549
wgEncodeAwgTfbsSydhA549CebpbIggrabUniPk	CEBPB	A549
wgEncodeAwgTfbsSydhA549MaxIggrabUniPk	Max	A549
wgEncodeAwgTfbsSydhA549Pol2s2IggrabUniPk	Pol2	A549
wgEncodeAwgTfbsSydhA549Rad21IggrabUniPk	Rad21	A549
wgEncodeAwgTfbsSydhGm08714Znf274UcdUniPk	ZNF274	GM08714
wgEncodeAwgTfbsSydhGm10847NfkbTnfaIggrabUniPk	NFKB	GM10847
wgEncodeAwgTfbsSydhGm10847Pol2IggmusUniPk	Pol2	GM10847
wgEncodeAwgTfbsSydhGm12878Bhlhe40cIggmusUniPk	BHLHE40	GM12878
wgEncodeAwgTfbsSydhGm12878Brca1a300IggmusUniPk	BRCA1	GM12878
wgEncodeAwgTfbsSydhGm12878CfosUniPk	FOS	GM12878
wgEncodeAwgTfbsSydhGm12878Chd1a301218aIggmusUniPk	CHD1	GM12878
wgEncodeAwgTfbsSydhGm12878Chd2ab68301IggmusUniPk	CHD2	GM12878
wgEncodeAwgTfbsSydhGm12878Corestsc30189IggmusUniPk	COREST	GM12878
wgEncodeAwgTfbsSydhGm12878Ctcfsc15914c20UniPk	CTCF	GM12878
wgEncodeAwgTfbsSydhGm12878E2f4IggmusUniPk	E2F4	GM12878
wgEncodeAwgTfbsSydhGm12878Ebf1sc137065UniPk	EBF1	GM12878
wgEncodeAwgTfbsSydhGm12878Elk112771IggmusUniPk	ELK1	GM12878
wgEncodeAwgTfbsSydhGm12878Ikzf1iknuclaUniPk	IKZF1	GM12878
wgEncodeAwgTfbsSydhGm12878JundUniPk	JunD	GM12878
wgEncodeAwgTfbsSydhGm12878MaxIggmusUniPk	Max	GM12878
wgEncodeAwgTfbsSydhGm12878Mazab85725IggmusUniPk	MAZ	GM12878
wgEncodeAwgTfbsSydhGm12878Mxi1IggmusUniPk	Mxi1	GM12878
wgEncodeAwgTfbsSydhGm12878Nfe2sc22827UniPk	NF-E2	GM12878
wgEncodeAwgTfbsSydhGm12878NfkbTnfaIggrabUniPk	NFKB	GM12878
wgEncodeAwgTfbsSydhGm12878NfyaIggmusUniPk	NF-YA	GM12878
wgEncodeAwgTfbsSydhGm12878NfybIggmusUniPk	NF-YB	GM12878
wgEncodeAwgTfbsSydhGm12878Nrf1IggmusUniPk	Nrf1	GM12878
wgEncodeAwgTfbsSydhGm12878P300IggmusUniPk	p300	GM12878
wgEncodeAwgTfbsSydhGm12878P300bUniPk	p300	GM12878
wgEncodeAwgTfbsSydhGm12878Pol2IggmusUniPk	Pol2	GM12878
wgEncodeAwgTfbsSydhGm12878Pol2UniPk	Pol2	GM12878
wgEncodeAwgTfbsSydhGm12878Pol2s2IggmusUniPk	Pol2	GM12878
wgEncodeAwgTfbsSydhGm12878Pol3UniPk	Pol3	GM12878
wgEncodeAwgTfbsSydhGm12878Rad21IggrabUniPk	Rad21	GM12878
wgEncodeAwgTfbsSydhGm12878Rfx5200401194IggmusUniPk	RFX5	GM12878
wgEncodeAwgTfbsSydhGm12878Sin3anb6001263IggmusUniPk	Sin3A	GM12878
wgEncodeAwgTfbsSydhGm12878Smc3ab9263IggmusUniPk	SMC3	GM12878
wgEncodeAwgTfbsSydhGm12878Stat1UniPk	STAT1	GM12878
wgEncodeAwgTfbsSydhGm12878Stat3IggmusUniPk	STAT3	GM12878
wgEncodeAwgTfbsSydhGm12878Tblr1ab24550IggmusUniPk	TBLR1	GM12878
wgEncodeAwgTfbsSydhGm12878TbpIggmusUniPk	TBP	GM12878
wgEncodeAwgTfbsSydhGm12878Tr4UniPk	TR4	GM12878
wgEncodeAwgTfbsSydhGm12878Usf2IggmusUniPk	USF2	GM12878
wgEncodeAwgTfbsSydhGm12878WhipIggmusUniPk	WHIP	GM12878
wgEncodeAwgTfbsSydhGm12878Yy1UniPk	YY1	GM12878
wgEncodeAwgTfbsSydhGm12878Znf143166181apUniPk	Znf143	GM12878
wgEncodeAwgTfbsSydhGm12878Znf274UniPk	ZNF274	GM12878
wgEncodeAwgTfbsSydhGm12878Zzz3UniPk	ZZZ3	GM12878
wgEncodeAwgTfbsSydhGm12891NfkbTnfaIggrabUniPk	NFKB	GM12891
wgEncodeAwgTfbsSydhGm12891Pol2IggmusUniPk	Pol2	GM12891
wgEncodeAwgTfbsSydhGm12892NfkbTnfaIggrabUniPk	NFKB	GM12892
wgEncodeAwgTfbsSydhGm12892Pol2IggmusUniPk	Pol2	GM12892
wgEncodeAwgTfbsSydhGm15510NfkbTnfaIggrabUniPk	NFKB	GM15510
wgEncodeAwgTfbsSydhGm15510Pol2IggmusUniPk	Pol2	GM15510
wgEncodeAwgTfbsSydhGm18505NfkbTnfaIggrabUniPk	NFKB	GM18505
wgEncodeAwgTfbsSydhGm18505Pol2IggmusUniPk	Pol2	GM18505
wgEncodeAwgTfbsSydhGm18526NfkbTnfaIggrabUniPk	NFKB	GM18526
wgEncodeAwgTfbsSydhGm18526Pol2IggmusUniPk	Pol2	GM18526
wgEncodeAwgTfbsSydhGm18951NfkbTnfaIggrabUniPk	NFKB	GM18951
wgEncodeAwgTfbsSydhGm18951Pol2IggmusUniPk	Pol2	GM18951
wgEncodeAwgTfbsSydhGm19099NfkbTnfaIggrabUniPk	NFKB	GM19099
wgEncodeAwgTfbsSydhGm19099Pol2IggmusUniPk	Pol2	GM19099
wgEncodeAwgTfbsSydhGm19193NfkbTnfaIggrabUniPk	NFKB	GM19193
wgEncodeAwgTfbsSydhGm19193Pol2IggmusUniPk	Pol2	GM19193
wgEncodeAwgTfbsSydhH1hescBach1sc14700IggrabUniPk	Bach1	H1-hESC
wgEncodeAwgTfbsSydhH1hescBrca1IggrabUniPk	BRCA1	H1-hESC
wgEncodeAwgTfbsSydhH1hescCebpbIggrabUniPk	CEBPB	H1-hESC
wgEncodeAwgTfbsSydhH1hescChd1a301218aIggrabUniPk	CHD1	H1-hESC
wgEncodeAwgTfbsSydhH1hescChd2IggrabUniPk	CHD2	H1-hESC
wgEncodeAwgTfbsSydhH1hescCjunIggrabUniPk	Jun	H1-hESC
wgEncodeAwgTfbsSydhH1hescCmycIggrabUniPk	Myc	H1-hESC
wgEncodeAwgTfbsSydhH1hescCtbp2UcdUniPk	CtBP2	H1-hESC
wgEncodeAwgTfbsSydhH1hescGtf2f1IggrabUniPk	GTF2F1	H1-hESC
wgEncodeAwgTfbsSydhH1hescJundIggrabUniPk	JunD	H1-hESC
wgEncodeAwgTfbsSydhH1hescMafkIggrabUniPk	MafK	H1-hESC
wgEncodeAwgTfbsSydhH1hescMaxUcdUniPk	Max	H1-hESC
wgEncodeAwgTfbsSydhH1hescMxi1IggrabUniPk	Mxi1	H1-hESC
wgEncodeAwgTfbsSydhH1hescNrf1IggrabUniPk	Nrf1	H1-hESC
wgEncodeAwgTfbsSydhH1hescRad21IggrabUniPk	Rad21	H1-hESC
wgEncodeAwgTfbsSydhH1hescRfx5200401194IggrabUniPk	RFX5	H1-hESC
wgEncodeAwgTfbsSydhH1hescSin3anb6001263IggrabUniPk	Sin3A	H1-hESC
wgEncodeAwgTfbsSydhH1hescSuz12UcdUniPk	SUZ12	H1-hESC
wgEncodeAwgTfbsSydhH1hescTbpIggrabUniPk	TBP	H1-hESC
wgEncodeAwgTfbsSydhH1hescUsf2IggrabUniPk	USF2	H1-hESC
wgEncodeAwgTfbsSydhH1hescZnf143IggrabUniPk	Znf143	H1-hESC
wgEncodeAwgTfbsSydhHct116Pol2UcdUniPk	Pol2	HCT-116
wgEncodeAwgTfbsSydhHct116Tcf7l2UcdUniPk	TCF7L2	HCT-116
wgEncodeAwgTfbsSydhHek293Elk4UcdUniPk	ELK4	HEK293
wgEncodeAwgTfbsSydhHek293Kap1UcdUniPk	KAP1	HEK293
wgEncodeAwgTfbsSydhHek293Pol2UniPk	Pol2	HEK293
wgEncodeAwgTfbsSydhHek293Tcf7l2UcdUniPk	TCF7L2	HEK293
wgEncodeAwgTfbsSydhHek293tZnf263UcdUniPk	ZNF263	HEK293-T-REx
wgEncodeAwgTfbsSydhHelas3Ap2alphaUniPk	AP-2alpha	HeLa-S3
wgEncodeAwgTfbsSydhHelas3Ap2gammaUniPk	AP-2gamma	HeLa-S3
wgEncodeAwgTfbsSydhHelas3Baf155IggmusUniPk	BAF155	HeLa-S3
wgEncodeAwgTfbsSydhHelas3Baf170IggmusUniPk	BAF170	HeLa-S3
wgEncodeAwgTfbsSydhHelas3Bdp1UniPk	BDP1	HeLa-S3
wgEncodeAwgTfbsSydhHelas3Brca1a300IggrabUniPk	BRCA1	HeLa-S3
wgEncodeAwgTfbsSydhHelas3Brf1UniPk	BRF1	HeLa-S3
wgEncodeAwgTfbsSydhHelas3Brf2UniPk	BRF2	HeLa-S3
wgEncodeAwgTfbsSydhHelas3Brg1IggmusUniPk	Brg1	HeLa-S3
wgEncodeAwgTfbsSydhHelas3CebpbIggrabUniPk	CEBPB	HeLa-S3
wgEncodeAwgTfbsSydhHelas3CfosUniPk	FOS	HeLa-S3
wgEncodeAwgTfbsSydhHelas3Chd2IggrabUniPk	CHD2	HeLa-S3
wgEncodeAwgTfbsSydhHelas3CjunIggrabUniPk	Jun	HeLa-S3
wgEncodeAwgTfbsSydhHelas3CmycUniPk	Myc	HeLa-S3
wgEncodeAwgTfbsSydhHelas3Corestsc30189IggrabUniPk	COREST	HeLa-S3
wgEncodeAwgTfbsSydhHelas3E2f1UniPk	E2F1	HeLa-S3
wgEncodeAwgTfbsSydhHelas3E2f4UniPk	E2F4	HeLa-S3
wgEncodeAwgTfbsSydhHelas3E2f6UniPk	E2F6	HeLa-S3
wgEncodeAwgTfbsSydhHelas3Elk112771IggrabUniPk	ELK1	HeLa-S3
wgEncodeAwgTfbsSydhHelas3Elk4UcdUniPk	ELK4	HeLa-S3
wgEncodeAwgTfbsSydhHelas3Gtf2f1ab28179IggrabUniPk	GTF2F1	HeLa-S3
wgEncodeAwgTfbsSydhHelas3Hae2f1UniPk	E2F1	HeLa-S3
wgEncodeAwgTfbsSydhHelas3Ini1IggmusUniPk	Ini1	HeLa-S3
wgEncodeAwgTfbsSydhHelas3Irf3IggrabUniPk	IRF3	HeLa-S3
wgEncodeAwgTfbsSydhHelas3JundIggrabUniPk	JunD	HeLa-S3
wgEncodeAwgTfbsSydhHelas3MafkIggrabUniPk	MafK	HeLa-S3
wgEncodeAwgTfbsSydhHelas3MaxIggrabUniPk	Max	HeLa-S3
wgEncodeAwgTfbsSydhHelas3Mazab85725IggrabUniPk	MAZ	HeLa-S3
wgEncodeAwgTfbsSydhHelas3Mxi1af4185IggrabUniPk	Mxi1	HeLa-S3
wgEncodeAwgTfbsSydhHelas3NfyaIggrabUniPk	NF-YA	HeLa-S3
wgEncodeAwgTfbsSydhHelas3NfybIggrabUniPk	NF-YB	HeLa-S3
wgEncodeAwgTfbsSydhHelas3Nrf1IggmusUniPk	Nrf1	HeLa-S3
wgEncodeAwgTfbsSydhHelas3P300sc584sc584IggrabUniPk	p300	HeLa-S3
wgEncodeAwgTfbsSydhHelas3Pol2UniPk	Pol2	HeLa-S3
wgEncodeAwgTfbsSydhHelas3Pol2s2IggrabUniPk	Pol2	HeLa-S3
wgEncodeAwgTfbsSydhHelas3Prdm19115IggrabUniPk	PRDM1	HeLa-S3
wgEncodeAwgTfbsSydhHelas3Rad21IggrabUniPk	Rad21	HeLa-S3
wgEncodeAwgTfbsSydhHelas3Rfx5200401194IggrabUniPk	RFX5	HeLa-S3
wgEncodeAwgTfbsSydhHelas3Rpc155UniPk	RPC155	HeLa-S3
wgEncodeAwgTfbsSydhHelas3Smc3ab9263IggrabUniPk	SMC3	HeLa-S3
wgEncodeAwgTfbsSydhHelas3Spt20UniPk	SPT20	HeLa-S3
wgEncodeAwgTfbsSydhHelas3Stat1Ifng30UniPk	STAT1	HeLa-S3
wgEncodeAwgTfbsSydhHelas3Stat3IggrabUniPk	STAT3	HeLa-S3
wgEncodeAwgTfbsSydhHelas3TbpIggrabUniPk	TBP	HeLa-S3
wgEncodeAwgTfbsSydhHelas3Tcf7l2UcdUniPk	TCF7L2	HeLa-S3
wgEncodeAwgTfbsSydhHelas3Tcf7l2c9b92565UcdUniPk	TCF7L2	HeLa-S3
wgEncodeAwgTfbsSydhHelas3Tf3c110UniPk	TFIIIC-110	HeLa-S3
wgEncodeAwgTfbsSydhHelas3Tr4UniPk	TR4	HeLa-S3
wgEncodeAwgTfbsSydhHelas3Usf2IggmusUniPk	USF2	HeLa-S3
wgEncodeAwgTfbsSydhHelas3Zkscan1hpa006672IggrabUniPk	ZKSCAN1	HeLa-S3
wgEncodeAwgTfbsSydhHelas3Znf143IggrabUniPk	Znf143	HeLa-S3
wgEncodeAwgTfbsSydhHelas3Znf274UcdUniPk	ZNF274	HeLa-S3
wgEncodeAwgTfbsSydhHelas3Zzz3UniPk	ZZZ3	HeLa-S3
wgEncodeAwgTfbsSydhHepg2Arid3anb100279IggrabUniPk	ARID3A	HepG2
wgEncodeAwgTfbsSydhHepg2Bhlhe40cIggrabUniPk	BHLHE40	HepG2
wgEncodeAwgTfbsSydhHepg2Brca1a300IggrabUniPk	BRCA1	HepG2
wgEncodeAwgTfbsSydhHepg2CebpbForsklnUniPk	CEBPB	HepG2
wgEncodeAwgTfbsSydhHepg2CebpbIggrabUniPk	CEBPB	HepG2
wgEncodeAwgTfbsSydhHepg2Chd2ab68301IggrabUniPk	CHD2	HepG2
wgEncodeAwgTfbsSydhHepg2CjunIggrabUniPk	Jun	HepG2
wgEncodeAwgTfbsSydhHepg2Corestsc30189IggrabUniPk	COREST	HepG2
wgEncodeAwgTfbsSydhHepg2ErraForsklnUniPk	ERRA	HepG2
wgEncodeAwgTfbsSydhHepg2Grp20ForsklnUniPk	GRp20	HepG2
wgEncodeAwgTfbsSydhHepg2Hnf4aForsklnUniPk	HNF4A	HepG2
wgEncodeAwgTfbsSydhHepg2Hsf1ForsklnUniPk	HSF1	HepG2
wgEncodeAwgTfbsSydhHepg2Irf3IggrabUniPk	IRF3	HepG2
wgEncodeAwgTfbsSydhHepg2JundIggrabUniPk	JunD	HepG2
wgEncodeAwgTfbsSydhHepg2Maffm8194IggrabUniPk	MafF	HepG2
wgEncodeAwgTfbsSydhHepg2Mafkab50322IggrabUniPk	MafK	HepG2
wgEncodeAwgTfbsSydhHepg2Mafksc477IggrabUniPk	MafK	HepG2
wgEncodeAwgTfbsSydhHepg2MaxIggrabUniPk	Max	HepG2
wgEncodeAwgTfbsSydhHepg2Mazab85725IggrabUniPk	MAZ	HepG2
wgEncodeAwgTfbsSydhHepg2Mxi1UniPk	Mxi1	HepG2
wgEncodeAwgTfbsSydhHepg2Nrf1IggrabUniPk	Nrf1	HepG2
wgEncodeAwgTfbsSydhHepg2P300sc582IggrabUniPk	p300	HepG2
wgEncodeAwgTfbsSydhHepg2Pgc1aForsklnUniPk	PGC1A	HepG2
wgEncodeAwgTfbsSydhHepg2Pol2ForsklnUniPk	Pol2	HepG2
wgEncodeAwgTfbsSydhHepg2Pol2IggrabUniPk	Pol2	HepG2
wgEncodeAwgTfbsSydhHepg2Pol2s2IggrabUniPk	Pol2	HepG2
wgEncodeAwgTfbsSydhHepg2Rad21IggrabUniPk	Rad21	HepG2
wgEncodeAwgTfbsSydhHepg2Rfx5200401194IggrabUniPk	RFX5	HepG2
wgEncodeAwgTfbsSydhHepg2Smc3ab9263IggrabUniPk	SMC3	HepG2
wgEncodeAwgTfbsSydhHepg2Srebp1InslnUniPk	SREBP1	HepG2
wgEncodeAwgTfbsSydhHepg2TbpIggrabUniPk	TBP	HepG2
wgEncodeAwgTfbsSydhHepg2Tcf7l2UcdUniPk	TCF7L2	HepG2
wgEncodeAwgTfbsSydhHepg2Tr4UcdUniPk	TR4	HepG2
wgEncodeAwgTfbsSydhHepg2Usf2IggrabUniPk	USF2	HepG2
wgEncodeAwgTfbsSydhHepg2Znf274UcdUniPk	ZNF274	HepG2
wgEncodeAwgTfbsSydhHuvecCfosUcdUniPk	FOS	HUVEC
wgEncodeAwgTfbsSydhHuvecCjunUniPk	Jun	HUVEC
wgEncodeAwgTfbsSydhHuvecGata2UcdUniPk	GATA2	HUVEC
wgEncodeAwgTfbsSydhHuvecMaxUniPk	Max	HUVEC
wgEncodeAwgTfbsSydhHuvecPol2UniPk	Pol2	HUVEC
wgEncodeAwgTfbsSydhImr90CebpbIggrabUniPk	CEBPB	IMR90
wgEncodeAwgTfbsSydhImr90CtcfbIggrabUniPk	CTCF	IMR90
wgEncodeAwgTfbsSydhImr90MafkIggrabUniPk	MafK	IMR90
wgEncodeAwgTfbsSydhImr90Pol2IggrabUniPk	Pol2	IMR90
wgEncodeAwgTfbsSydhImr90Rad21IggrabUniPk	Rad21	IMR90
wgEncodeAwgTfbsSydhK562Arid3asc8821IggrabUniPk	ARID3A	K562
wgEncodeAwgTfbsSydhK562Atf106325UniPk	ATF1	K562
wgEncodeAwgTfbsSydhK562Atf3UniPk	ATF3	K562
wgEncodeAwgTfbsSydhK562Bach1sc14700IggrabUniPk	Bach1	K562
wgEncodeAwgTfbsSydhK562Bdp1UniPk	BDP1	K562
wgEncodeAwgTfbsSydhK562Bhlhe40nb100IggrabUniPk	BHLHE40	K562
wgEncodeAwgTfbsSydhK562Brf1UniPk	BRF1	K562
wgEncodeAwgTfbsSydhK562Brf2UniPk	BRF2	K562
wgEncodeAwgTfbsSydhK562Brg1IggmusUniPk	Brg1	K562
wgEncodeAwgTfbsSydhK562Ccnt2UniPk	CCNT2	K562
wgEncodeAwgTfbsSydhK562CebpbIggrabUniPk	CEBPB	K562
wgEncodeAwgTfbsSydhK562CfosUniPk	FOS	K562
wgEncodeAwgTfbsSydhK562Chd2ab68301IggrabUniPk	CHD2	K562
wgEncodeAwgTfbsSydhK562CjunIfna30UniPk	Jun	K562
wgEncodeAwgTfbsSydhK562CjunIfna6hUniPk	Jun	K562
wgEncodeAwgTfbsSydhK562CjunIfng30UniPk	Jun	K562
wgEncodeAwgTfbsSydhK562CjunIfng6hUniPk	Jun	K562
wgEncodeAwgTfbsSydhK562CjunUniPk	Jun	K562
wgEncodeAwgTfbsSydhK562CmycIfna30UniPk	Myc	K562
wgEncodeAwgTfbsSydhK562CmycIfna6hUniPk	Myc	K562
wgEncodeAwgTfbsSydhK562CmycIfng30UniPk	Myc	K562
wgEncodeAwgTfbsSydhK562CmycIfng6hUniPk	Myc	K562
wgEncodeAwgTfbsSydhK562CmycIggrabUniPk	Myc	K562
wgEncodeAwgTfbsSydhK562CmycUniPk	Myc	K562
wgEncodeAwgTfbsSydhK562Corestab24166IggrabUniPk	COREST	K562
wgEncodeAwgTfbsSydhK562Corestsc30189IggrabUniPk	COREST	K562
wgEncodeAwgTfbsSydhK562CtcfbIggrabUniPk	CTCF	K562
wgEncodeAwgTfbsSydhK562E2f4UcdUniPk	E2F4	K562
wgEncodeAwgTfbsSydhK562E2f6UcdUniPk	E2F6	K562
wgEncodeAwgTfbsSydhK562Elk112771IggrabUniPk	ELK1	K562
wgEncodeAwgTfbsSydhK562Gata1UcdUniPk	GATA1	K562
wgEncodeAwgTfbsSydhK562Gata2UcdUniPk	GATA2	K562
wgEncodeAwgTfbsSydhK562Gtf2bUniPk	GTF2B	K562
wgEncodeAwgTfbsSydhK562Gtf2f1ab28179IggrabUniPk	GTF2F1	K562
wgEncodeAwgTfbsSydhK562Hmgn3UniPk	HMGN3	K562
wgEncodeAwgTfbsSydhK562Ini1IggmusUniPk	Ini1	K562
wgEncodeAwgTfbsSydhK562Irf1Ifna30UniPk	IRF1	K562
wgEncodeAwgTfbsSydhK562Irf1Ifna6hUniPk	IRF1	K562
wgEncodeAwgTfbsSydhK562Irf1Ifng30UniPk	IRF1	K562
wgEncodeAwgTfbsSydhK562Irf1Ifng6hUniPk	IRF1	K562
wgEncodeAwgTfbsSydhK562JundIggrabUniPk	JunD	K562
wgEncodeAwgTfbsSydhK562Kap1UcdUniPk	KAP1	K562
wgEncodeAwgTfbsSydhK562MaffIggrabUniPk	MafF	K562
wgEncodeAwgTfbsSydhK562Mafkab50322IggrabUniPk	MafK	K562
wgEncodeAwgTfbsSydhK562MaxIggrabUniPk	Max	K562
wgEncodeAwgTfbsSydhK562Mazab85725IggrabUniPk	MAZ	K562
wgEncodeAwgTfbsSydhK562Mxi1af4185IggrabUniPk	Mxi1	K562
wgEncodeAwgTfbsSydhK562NelfeUniPk	NELFe	K562
wgEncodeAwgTfbsSydhK562Nfe2UniPk	NF-E2	K562
wgEncodeAwgTfbsSydhK562NfyaUniPk	NF-YA	K562
wgEncodeAwgTfbsSydhK562NfybUniPk	NF-YB	K562
wgEncodeAwgTfbsSydhK562Nrf1IggrabUniPk	Nrf1	K562
wgEncodeAwgTfbsSydhK562P300IggrabUniPk	p300	K562
wgEncodeAwgTfbsSydhK562Pol2Ifna30UniPk	Pol2	K562
wgEncodeAwgTfbsSydhK562Pol2Ifna6hUniPk	Pol2	K562
wgEncodeAwgTfbsSydhK562Pol2Ifng30UniPk	Pol2	K562
wgEncodeAwgTfbsSydhK562Pol2Ifng6hUniPk	Pol2	K562
wgEncodeAwgTfbsSydhK562Pol2IggmusUniPk	Pol2	K562
wgEncodeAwgTfbsSydhK562Pol2UniPk	Pol2	K562
wgEncodeAwgTfbsSydhK562Pol2s2IggrabUniPk	Pol2	K562
wgEncodeAwgTfbsSydhK562Pol2s2UniPk	Pol2	K562
wgEncodeAwgTfbsSydhK562Pol3UniPk	Pol3	K562
wgEncodeAwgTfbsSydhK562Rad21UniPk	Rad21	K562
wgEncodeAwgTfbsSydhK562Rfx5IggrabUniPk	RFX5	K562
wgEncodeAwgTfbsSydhK562Rpc155UniPk	RPC155	K562
wgEncodeAwgTfbsSydhK562Setdb1MnasedUcdUniPk	SETDB1	K562
wgEncodeAwgTfbsSydhK562Setdb1UcdUniPk	SETDB1	K562
wgEncodeAwgTfbsSydhK562Sirt6UniPk	SIRT6	K562
wgEncodeAwgTfbsSydhK562Smc3ab9263IggrabUniPk	SMC3	K562
wgEncodeAwgTfbsSydhK562Stat1Ifna30UniPk	STAT1	K562
wgEncodeAwgTfbsSydhK562Stat1Ifna6hUniPk	STAT1	K562
wgEncodeAwgTfbsSydhK562Stat1Ifng30UniPk	STAT1	K562
wgEncodeAwgTfbsSydhK562Stat1Ifng6hUniPk	STAT1	K562
wgEncodeAwgTfbsSydhK562Stat2Ifna30UniPk	STAT2	K562
wgEncodeAwgTfbsSydhK562Stat2Ifna6hUniPk	STAT2	K562
wgEncodeAwgTfbsSydhK562Tal1sc12984IggmusUniPk	TAL1	K562
wgEncodeAwgTfbsSydhK562Tblr1ab24550IggrabUniPk	TBLR1	K562
wgEncodeAwgTfbsSydhK562Tblr1nb600270IggrabUniPk	TBLR1	K562
wgEncodeAwgTfbsSydhK562TbpIggmusUniPk	TBP	K562
wgEncodeAwgTfbsSydhK562Tf3c110UniPk	TFIIIC-110	K562
wgEncodeAwgTfbsSydhK562Tr4UcdUniPk	TR4	K562
wgEncodeAwgTfbsSydhK562Ubfsc13125IggmusUniPk	UBF	K562
wgEncodeAwgTfbsSydhK562Ubtfsab1404509IggmusUniPk	UBF	K562
wgEncodeAwgTfbsSydhK562Usf2IggrabUniPk	USF2	K562
wgEncodeAwgTfbsSydhK562Yy1UcdUniPk	YY1	K562
wgEncodeAwgTfbsSydhK562Znf143IggrabUniPk	Znf143	K562
wgEncodeAwgTfbsSydhK562Znf263UcdUniPk	ZNF263	K562
wgEncodeAwgTfbsSydhK562Znf274UcdUniPk	ZNF274	K562
wgEncodeAwgTfbsSydhK562Znf274m01UcdUniPk	ZNF274	K562
wgEncodeAwgTfbsSydhMcf10aesCfosEtoh01HvdUniPk	FOS	MCF10A-Er-Src
wgEncodeAwgTfbsSydhMcf10aesCfosTam112hHvdUniPk	FOS	MCF10A-Er-Src
wgEncodeAwgTfbsSydhMcf10aesCfosTam14hHvdUniPk	FOS	MCF10A-Er-Src
wgEncodeAwgTfbsSydhMcf10aesCfosTamHvdUniPk	FOS	MCF10A-Er-Src
wgEncodeAwgTfbsSydhMcf10aesCmycEtoh01HvdUniPk	Myc	MCF10A-Er-Src
wgEncodeAwgTfbsSydhMcf10aesCmycTam14hHvdUniPk	Myc	MCF10A-Er-Src
wgEncodeAwgTfbsSydhMcf10aesE2f4TamHvdUniPk	E2F4	MCF10A-Er-Src
wgEncodeAwgTfbsSydhMcf10aesPol2Etoh01UniPk	Pol2	MCF10A-Er-Src
wgEncodeAwgTfbsSydhMcf10aesPol2TamUniPk	Pol2	MCF10A-Er-Src
wgEncodeAwgTfbsSydhMcf10aesStat3Etoh01UniPk	STAT3	MCF10A-Er-Src
wgEncodeAwgTfbsSydhMcf10aesStat3Etoh01bUniPk	STAT3	MCF10A-Er-Src
wgEncodeAwgTfbsSydhMcf10aesStat3Etoh01cUniPk	STAT3	MCF10A-Er-Src
wgEncodeAwgTfbsSydhMcf10aesStat3Tam112hHvdUniPk	STAT3	MCF10A-Er-Src
wgEncodeAwgTfbsSydhMcf10aesStat3TamUniPk	STAT3	MCF10A-Er-Src
wgEncodeAwgTfbsSydhMcf7Gata3UcdUniPk	GATA3	MCF-7
wgEncodeAwgTfbsSydhMcf7Gata3sc269UcdUniPk	GATA3	MCF-7
wgEncodeAwgTfbsSydhMcf7Hae2f1UcdUniPk	E2F1	MCF-7
wgEncodeAwgTfbsSydhMcf7Tcf7l2UcdUniPk	TCF7L2	MCF-7
wgEncodeAwgTfbsSydhMcf7Znf217UcdUniPk	ZNF217	MCF-7
wgEncodeAwgTfbsSydhNb4CmycUniPk	Myc	NB4
wgEncodeAwgTfbsSydhNb4MaxUniPk	Max	NB4
wgEncodeAwgTfbsSydhNb4Pol2UniPk	Pol2	NB4
wgEncodeAwgTfbsSydhNt2d1Suz12UcdUniPk	SUZ12	NT2-D1
wgEncodeAwgTfbsSydhNt2d1Yy1UcdUniPk	YY1	NT2-D1
wgEncodeAwgTfbsSydhNt2d1Znf274UcdUniPk	ZNF274	NT2-D1
wgEncodeAwgTfbsSydhPanc1Tcf7l2UcdUniPk	TCF7L2	PANC-1
wgEncodeAwgTfbsSydhPbdeGata1UcdUniPk	GATA1	PBDE
wgEncodeAwgTfbsSydhPbdePol2UcdUniPk	Pol2	PBDE
wgEncodeAwgTfbsSydhPbdefetalGata1UcdUniPk	GATA1	PBDEFetal
wgEncodeAwgTfbsSydhRajiPol2UcdUniPk	Pol2	Raji
wgEncodeAwgTfbsSydhShsy5yGata2UcdUniPk	GATA2	SH-SY5Y
wgEncodeAwgTfbsSydhShsy5yGata3sc269sc269UcdUniPk	GATA3	SH-SY5Y
wgEncodeAwgTfbsSydhU2osKap1UcdUniPk	KAP1	U2OS
wgEncodeAwgTfbsSydhU2osSetdb1UcdUniPk	SETDB1	U2OS
wgEncodeAwgTfbsUchicagoK562EfosUniPk	FOS	K562
wgEncodeAwgTfbsUchicagoK562Egata2UniPk	GATA2	K562
wgEncodeAwgTfbsUchicagoK562Ehdac8UniPk	HDAC8	K562
wgEncodeAwgTfbsUchicagoK562EjunbUniPk	JunB	K562
wgEncodeAwgTfbsUchicagoK562EjundUniPk	JunD	K562
wgEncodeAwgTfbsUtaA549CtcfUniPk	CTCF	A549
wgEncodeAwgTfbsUtaA549Pol2UniPk	Pol2	A549
wgEncodeAwgTfbsUtaFibroblCtcfUniPk	CTCF	Fibrobl
wgEncodeAwgTfbsUtaGlioblaCtcfUniPk	CTCF	Gliobla
wgEncodeAwgTfbsUtaGlioblaPol2UniPk	Pol2	Gliobla
wgEncodeAwgTfbsUtaGm12878CmycUniPk	Myc	GM12878
wgEncodeAwgTfbsUtaGm12878CtcfUniPk	CTCF	GM12878
wgEncodeAwgTfbsUtaGm12878Pol2UniPk	Pol2	GM12878
wgEncodeAwgTfbsUtaGm12891CtcfUniPk	CTCF	GM12891
wgEncodeAwgTfbsUtaGm12892CtcfUniPk	CTCF	GM12892
wgEncodeAwgTfbsUtaGm19238CtcfUniPk	CTCF	GM19238
wgEncodeAwgTfbsUtaGm19239CtcfUniPk	CTCF	GM19239
wgEncodeAwgTfbsUtaGm19240CtcfUniPk	CTCF	GM19240
wgEncodeAwgTfbsUtaH1hescCmycUniPk	Myc	H1-hESC
wgEncodeAwgTfbsUtaH1hescCtcfUniPk	CTCF	H1-hESC
wgEncodeAwgTfbsUtaH1hescPol2UniPk	Pol2	H1-hESC
wgEncodeAwgTfbsUtaHelas3CmycUniPk	Myc	HeLa-S3
wgEncodeAwgTfbsUtaHelas3CtcfUniPk	CTCF	HeLa-S3
wgEncodeAwgTfbsUtaHelas3Pol2UniPk	Pol2	HeLa-S3
wgEncodeAwgTfbsUtaHepg2CmycUniPk	Myc	HepG2
wgEncodeAwgTfbsUtaHepg2CtcfUniPk	CTCF	HepG2
wgEncodeAwgTfbsUtaHepg2Pol2UniPk	Pol2	HepG2
wgEncodeAwgTfbsUtaHuvecCmycUniPk	Myc	HUVEC
wgEncodeAwgTfbsUtaHuvecCtcfUniPk	CTCF	HUVEC
wgEncodeAwgTfbsUtaHuvecPol2UniPk	Pol2	HUVEC
wgEncodeAwgTfbsUtaK562CmycUniPk	Myc	K562
wgEncodeAwgTfbsUtaK562CtcfUniPk	CTCF	K562
wgEncodeAwgTfbsUtaK562Pol2UniPk	Pol2	K562
wgEncodeAwgTfbsUtaMcf7CmycEstroUniPk	Myc	MCF-7
wgEncodeAwgTfbsUtaMcf7CmycSerumstimUniPk	Myc	MCF-7
wgEncodeAwgTfbsUtaMcf7CmycSerumstvdUniPk	Myc	MCF-7
wgEncodeAwgTfbsUtaMcf7CmycVehUniPk	Myc	MCF-7
wgEncodeAwgTfbsUtaMcf7CtcfEstroUniPk	CTCF	MCF-7
wgEncodeAwgTfbsUtaMcf7CtcfSerumstimUniPk	CTCF	MCF-7
wgEncodeAwgTfbsUtaMcf7CtcfSerumstvdUniPk	CTCF	MCF-7
wgEncodeAwgTfbsUtaMcf7CtcfUniPk	CTCF	MCF-7
wgEncodeAwgTfbsUtaMcf7CtcfVehUniPk	CTCF	MCF-7
wgEncodeAwgTfbsUtaMcf7Pol2SerumstimUniPk	Pol2	MCF-7
wgEncodeAwgTfbsUtaMcf7Pol2SerumstvdUniPk	Pol2	MCF-7
wgEncodeAwgTfbsUtaMcf7Pol2UniPk	Pol2	MCF-7
wgEncodeAwgTfbsUtaNhekCtcfUniPk	CTCF	NHEK
wgEncodeAwgTfbsUtaProgfibCtcfUniPk	CTCF	ProgFib
wgEncodeAwgTfbsUtaProgfibPol2UniPk	Pol2	ProgFib
wgEncodeAwgTfbsUwA549CtcfUniPk	CTCF	A549
wgEncodeAwgTfbsUwAg04449CtcfUniPk	CTCF	AG04449
wgEncodeAwgTfbsUwAg04450CtcfUniPk	CTCF	AG04450
wgEncodeAwgTfbsUwAg09309CtcfUniPk	CTCF	AG09309
wgEncodeAwgTfbsUwAg09319CtcfUniPk	CTCF	AG09319
wgEncodeAwgTfbsUwAg10803CtcfUniPk	CTCF	AG10803
wgEncodeAwgTfbsUwAoafCtcfUniPk	CTCF	AoAF
wgEncodeAwgTfbsUwBe2cCtcfUniPk	CTCF	BE2_C
wgEncodeAwgTfbsUwBjCtcfUniPk	CTCF	BJ
wgEncodeAwgTfbsUwCaco2CtcfUniPk	CTCF	Caco-2
wgEncodeAwgTfbsUwGm06990CtcfUniPk	CTCF	GM06990
wgEncodeAwgTfbsUwGm12801CtcfUniPk	CTCF	GM12801
wgEncodeAwgTfbsUwGm12864CtcfUniPk	CTCF	GM12864
wgEncodeAwgTfbsUwGm12865CtcfUniPk	CTCF	GM12865
wgEncodeAwgTfbsUwGm12872CtcfUniPk	CTCF	GM12872
wgEncodeAwgTfbsUwGm12873CtcfUniPk	CTCF	GM12873
wgEncodeAwgTfbsUwGm12874CtcfUniPk	CTCF	GM12874
wgEncodeAwgTfbsUwGm12875CtcfUniPk	CTCF	GM12875
wgEncodeAwgTfbsUwGm12878CtcfUniPk	CTCF	GM12878
wgEncodeAwgTfbsUwHacCtcfUniPk	CTCF	HAc
wgEncodeAwgTfbsUwHaspCtcfUniPk	CTCF	HA-sp
wgEncodeAwgTfbsUwHbmecCtcfUniPk	CTCF	HBMEC
wgEncodeAwgTfbsUwHcfaaCtcfUniPk	CTCF	HCFaa
wgEncodeAwgTfbsUwHcmCtcfUniPk	CTCF	HCM
wgEncodeAwgTfbsUwHcpeCtcfUniPk	CTCF	HCPEpiC
wgEncodeAwgTfbsUwHct116CtcfUniPk	CTCF	HCT-116
wgEncodeAwgTfbsUwHeeCtcfUniPk	CTCF	HEEpiC
wgEncodeAwgTfbsUwHek293CtcfUniPk	CTCF	HEK293
wgEncodeAwgTfbsUwHelas3CtcfUniPk	CTCF	HeLa-S3
wgEncodeAwgTfbsUwHepg2CtcfUniPk	CTCF	HepG2
wgEncodeAwgTfbsUwHffCtcfUniPk	CTCF	HFF
wgEncodeAwgTfbsUwHffmycCtcfUniPk	CTCF	HFF-Myc
wgEncodeAwgTfbsUwHl60CtcfUniPk	CTCF	HL-60
wgEncodeAwgTfbsUwHmecCtcfUniPk	CTCF	HMEC
wgEncodeAwgTfbsUwHmfCtcfUniPk	CTCF	HMF
wgEncodeAwgTfbsUwHpafCtcfUniPk	CTCF	HPAF
wgEncodeAwgTfbsUwHpfCtcfUniPk	CTCF	HPF
wgEncodeAwgTfbsUwHreCtcfUniPk	CTCF	HRE
wgEncodeAwgTfbsUwHrpeCtcfUniPk	CTCF	HRPEpiC
wgEncodeAwgTfbsUwHuvecCtcfUniPk	CTCF	HUVEC
wgEncodeAwgTfbsUwHvmfCtcfUniPk	CTCF	HVMF
wgEncodeAwgTfbsUwK562CtcfUniPk	CTCF	K562
wgEncodeAwgTfbsUwMcf7CtcfUniPk	CTCF	MCF-7
wgEncodeAwgTfbsUwNb4CtcfUniPk	CTCF	NB4
wgEncodeAwgTfbsUwNhdfneoCtcfUniPk	CTCF	NHDF-neo
wgEncodeAwgTfbsUwNhekCtcfUniPk	CTCF	NHEK
wgEncodeAwgTfbsUwNhlfCtcfUniPk	CTCF	NHLF
wgEncodeAwgTfbsUwRptecCtcfUniPk	CTCF	RPTEC
wgEncodeAwgTfbsUwSaecCtcfUniPk	CTCF	SAEC
wgEncodeAwgTfbsUwSknshraCtcfUniPk	CTCF	SK-N-SH_RA
wgEncodeAwgTfbsUwWerirb1CtcfUniPk	CTCF	WERI-Rb-1
wgEncodeAwgTfbsUwWi38CtcfUniPk	CTCF	WI-38
