## Supplementary Table∼S2 for "NyxBind: enhancing DNN representations via contrastive learning for TFBS prediction"

### Sheet: Sheet1
ChIP-seq	TF	cell	train	dev	test
wgEncodeAwgTfbsSydhHelas3Hae2f1UniPk	HA-E2F1	HeLa-S3	8812	462	503
wgEncodeAwgTfbsSydhMcf7Hae2f1UcdUniPk	HA-E2F1	MCF-7	28741	1583	1610
wgEncodeAwgTfbsHaibHct116Yy1sc281V0416101UniPk	YY1	HCT-116	18730	1132	1131
wgEncodeAwgTfbsHaibSknshraYy1sc281V0416102UniPk	YY1	SK-N-SH_RA	23975	1310	1455
wgEncodeAwgTfbsHaibGm12892Pax5c20V0416101UniPk	PAX5	GM12892	11875	701	742
wgEncodeAwgTfbsSydhK562TbpIggmusUniPk	TBP	K562	26198	1517	1430
wgEncodeAwgTfbsBroadHsmmCtcfUniPk	CTCF	HSMM	85820	5060	5006
wgEncodeAwgTfbsSydhHelas3JundIggrabUniPk	JunD	HeLa-S3	54674	3311	3342
wgEncodeAwgTfbsHaibHepg2Sin3ak20Pcr1xUniPk	Sin3Ak	HepG2	24275	1248	1267
wgEncodeAwgTfbsHaibHepg2Taf1Pcr2xUniPk	TAF1	HepG2	18546	984	992
wgEncodeAwgTfbsSydhShsy5yGata3sc269sc269UcdUniPk	GATA3	SH-SY5Y	27951	1351	1393
wgEncodeAwgTfbsSydhHepg2Corestsc30189IggrabUniPk	COREST	HepG2	8017	310	269
wgEncodeAwgTfbsHaibK562Sin3ak20V0416101UniPk	Sin3Ak	K562	16687	902	992
wgEncodeAwgTfbsUtaHelas3CtcfUniPk	CTCF	HeLa-S3	98926	5794	5892
wgEncodeAwgTfbsHaibPanc1Sin3ak20V0416101UniPk	Sin3Ak	PANC-1	7928	721	673
wgEncodeAwgTfbsSydhK562JundIggrabUniPk	JunD	K562	67606	3898	3771
wgEncodeAwgTfbsSydhMcf10aesStat3Tam112hHvdUniPk	STAT3	MCF10A-Er-Src	69865	3593	3613
wgEncodeAwgTfbsUchicagoK562EfosUniPk	FOS	K562	17615	963	994
wgEncodeAwgTfbsUtaMcf7CtcfUniPk	CTCF	MCF-7	91702	4963	5012
wgEncodeAwgTfbsSydhK562Gata2UcdUniPk	GATA2	K562	18133	1004	991
wgEncodeAwgTfbsSydhGm18526NfkbTnfaIggrabUniPk	NFKB	GM18526	4978	353	329
wgEncodeAwgTfbsHaibSknshraP300V0416102UniPk	p300	SK-N-SH_RA	80701	4244	4484
wgEncodeAwgTfbsHaibHepg2Foxa1sc101058V0416101UniPk	FOXA1	HepG2	76076	3683	3474
wgEncodeAwgTfbsHaibT47dFoxa1sc6553V0416102Dm002p1hUniPk	FOXA1	T-47D	70373	4862	4890
wgEncodeAwgTfbsSydhK562MaxIggrabUniPk	Max	K562	47513	2663	2685
wgEncodeAwgTfbsHaibHepg2Hdac2sc6296V0416101UniPk	HDAC2	HepG2	31721	1455	1551
wgEncodeAwgTfbsBroadHsmmtCtcfUniPk	CTCF	HSMMtube	80707	4691	4797
wgEncodeAwgTfbsSydhH1hescCtbp2UcdUniPk	CtBP2	H1-hESC	9560	562	578
wgEncodeAwgTfbsSydhGm12878TbpIggmusUniPk	TBP	GM12878	24734	1502	1537
wgEncodeAwgTfbsSydhK562Corestsc30189IggrabUniPk	COREST	K562	59890	3582	3524
wgEncodeAwgTfbsHaibHepg2P300V0416101UniPk	p300	HepG2	48919	2342	2314
wgEncodeAwgTfbsSydhHelas3P300sc584sc584IggrabUniPk	p300	HeLa-S3	44805	2620	2586
wgEncodeAwgTfbsSydhNt2d1Yy1UcdUniPk	YY1	NT2-D1	6577	472	526
wgEncodeAwgTfbsHaibK562Gata2sc267Pcr1xUniPk	GATA2	K562	33140	1955	1939
wgEncodeAwgTfbsHaibK562Yy1V0416102UniPk	YY1	K562	36388	2024	2010
wgEncodeAwgTfbsSydhGm12878MaxIggmusUniPk	Max	GM12878	18016	1022	980
wgEncodeAwgTfbsHaibHepg2Fosl2V0416101UniPk	FOSL2	HepG2	43585	2092	2144
wgEncodeAwgTfbsSydhMcf10aesCfosTam112hHvdUniPk	FOS	MCF10A-Er-Src	161709	8474	8520
wgEncodeAwgTfbsHaibK562SrfV0416101UniPk	SRF	K562	7119	426	419
wgEncodeAwgTfbsHaibGm12878P300Pcr1xUniPk	p300	GM12878	8671	510	476
wgEncodeAwgTfbsSydhHuvecCfosUcdUniPk	FOS	HUVEC	81364	4667	4470
wgEncodeAwgTfbsHaibH1hescTead4sc101184V0422111UniPk	TEAD4	H1-hESC	33098	1952	1912
wgEncodeAwgTfbsBroadNhekPol2bUniPk	Pol2b	NHEK	9483	610	599
wgEncodeAwgTfbsHaibH1hescSp2V0422111UniPk	SP2	H1-hESC	3321	193	194
wgEncodeAwgTfbsSydhA549CebpbIggrabUniPk	CEBPB	A549	67025	4241	4149
wgEncodeAwgTfbsHaibK562GabpV0416101UniPk	GABP	K562	21075	1193	1205
wgEncodeAwgTfbsBroadHmecCtcfUniPk	CTCF	HMEC	67476	3975	4131
wgEncodeAwgTfbsHaibGm12878Pax5c20Pcr1xUniPk	PAX5	GM12878	40925	2302	2365
wgEncodeAwgTfbsSydhMcf10aesStat3Etoh01bUniPk	STAT3	MCF10A-Er-Src	79006	4089	4093
wgEncodeAwgTfbsUtaGm12878CtcfUniPk	CTCF	GM12878	81617	4800	4857
wgEncodeAwgTfbsBroadHepg2Ezh239875UniPk	EZH2	HepG2	5261	181	217
wgEncodeAwgTfbsSydhHelas3MaxIggrabUniPk	Max	HeLa-S3	45109	2906	2815
wgEncodeAwgTfbsHaibH1hescYy1sc281V0416102UniPk	YY1	H1-hESC	28229	1702	1779
wgEncodeAwgTfbsHaibA549Fosl2V0422111Etoh02UniPk	FOSL2	A549	49497	2979	3023
wgEncodeAwgTfbsSydhH1hescMaxUcdUniPk	Max	H1-hESC	18109	1056	1074
wgEncodeAwgTfbsHaibHepg2Sp2V0422111UniPk	SP2	HepG2	4034	221	233
wgEncodeAwgTfbsSydhGm12878NfkbTnfaIggrabUniPk	NFKB	GM12878	29163	1751	1748
wgEncodeAwgTfbsSydhNb4CmycUniPk	MYC	NB4	40406	2782	2795
wgEncodeAwgTfbsHaibHepg2Elf1sc631V0416101UniPk	ELF1	HepG2	27917	1456	1486
wgEncodeAwgTfbsSydhShsy5yGata2UcdUniPk	GATA2	SH-SY5Y	61769	3312	3275
wgEncodeAwgTfbsHaibHepg2Cebpbsc150V0416101UniPk	CEBPB	HepG2	31797	1489	1447
wgEncodeAwgTfbsHaibHepg2SrfV0416101UniPk	SRF	HepG2	8981	412	421
wgEncodeAwgTfbsHaibHepg2Foxa1sc6553V0416101UniPk	FOXA1	HepG2	90501	4327	4297
wgEncodeAwgTfbsSydhGm10847NfkbTnfaIggrabUniPk	NFKB	GM10847	15308	937	969
wgEncodeAwgTfbsBroadGm12878CtcfUniPk	CTCF	GM12878	75142	4406	4428
wgEncodeAwgTfbsSydhHuvecMaxUniPk	Max	HUVEC	13460	785	816
wgEncodeAwgTfbsHaibGm12891Pax5c20V0416101UniPk	PAX5	GM12891	4717	265	274
wgEncodeAwgTfbsHaibA549Elf1V0422111Etoh02UniPk	ELF1	A549	13082	953	977
wgEncodeAwgTfbsSydhMcf10aesStat3Etoh01UniPk	STAT3	MCF10A-Er-Src	21539	1062	1078
wgEncodeAwgTfbsSydhHelas3CjunIggrabUniPk	JUN	HeLa-S3	37990	2260	2191
wgEncodeAwgTfbsSydhGm12878P300bUniPk	p300	GM12878	10683	641	625
wgEncodeAwgTfbsHaibK562Hdac2sc6296V0416102UniPk	HDAC2	K562	10638	577	550
wgEncodeAwgTfbsBroadHuvecCtcfUniPk	CTCF	HUVEC	61618	3665	3736
wgEncodeAwgTfbsSydhGm12891NfkbTnfaIggrabUniPk	NFKB	GM12891	47864	2907	2884
wgEncodeAwgTfbsSydhK562CebpbIggrabUniPk	CEBPB	K562	67691	3665	3774
wgEncodeAwgTfbsSydhHepg2CjunIggrabUniPk	JUN	HepG2	22618	1032	945
wgEncodeAwgTfbsUchicagoK562EjundUniPk	JunD	K562	45722	2569	2536
wgEncodeAwgTfbsSydhK562CfosUniPk	FOS	K562	12526	688	729
wgEncodeAwgTfbsHaibHepg2JundPcr1xUniPk	JunD	HepG2	36797	1798	1722
wgEncodeAwgTfbsBroadDnd41CtcfUniPk	CTCF	Dnd41	84203	4828	4773
wgEncodeAwgTfbsHaibHepg2Yy1sc281V0416101UniPk	YY1	HepG2	24270	1147	1138
wgEncodeAwgTfbsSydhK562P300IggrabUniPk	p300	K562	44283	2535	2517
wgEncodeAwgTfbsSydhK562CjunUniPk	JUN	K562	16463	910	946
wgEncodeAwgTfbsUtaGm12878CmycUniPk	MYC	GM12878	4052	247	216
wgEncodeAwgTfbsSydhHepg2JundIggrabUniPk	JunD	HepG2	57534	2528	2501
wgEncodeAwgTfbsSydhHepg2CebpbForsklnUniPk	CEBPB	HepG2	31862	1563	1558
wgEncodeAwgTfbsSydhK562Yy1UcdUniPk	YY1	K562	6597	362	346
wgEncodeAwgTfbsBroadHuvecPol2bUniPk	Pol2b	HUVEC	7716	560	528
wgEncodeAwgTfbsUtaHepg2CmycUniPk	MYC	HepG2	6052	266	225
wgEncodeAwgTfbsSydhHepg2MaxIggrabUniPk	Max	HepG2	16746	780	702
wgEncodeAwgTfbsHaibA549Taf1V0422111Etoh02UniPk	TAF1	A549	14547	804	849
wgEncodeAwgTfbsBroadNhaCtcfUniPk	CTCF	NH-A	64912	3931	3915
wgEncodeAwgTfbsBroadK562Hdac2a300705aUniPk	HDAC2	K562	7634	339	353
wgEncodeAwgTfbsSydhGm12878CfosUniPk	FOS	GM12878	3097	196	168
wgEncodeAwgTfbsHaibEcc1Foxa1sc6553V0416102Dm002p1hUniPk	FOXA1	ECC-1	10058	576	606
wgEncodeAwgTfbsHaibGm12878Yy1sc281Pcr1xUniPk	YY1	GM12878	48173	2898	2809
wgEncodeAwgTfbsHaibK562Yy1V0416101UniPk	YY1	K562	16338	985	946
wgEncodeAwgTfbsHaibA549GabpV0422111Etoh02UniPk	GABP	A549	18825	1235	1238
wgEncodeAwgTfbsBroadNhekCtcfUniPk	CTCF	NHEK	79439	4777	4570
wgEncodeAwgTfbsBroadHelas3Ezh239875UniPk	EZH2	HeLa-S3	3068	199	189
wgEncodeAwgTfbsSydhHuvecGata2UcdUniPk	GATA2	HUVEC	47509	2679	2692
wgEncodeAwgTfbsSydhHepg2CebpbIggrabUniPk	GATA2	HepG2	100616	4668	4721
wgEncodeAwgTfbsSydhH1hescCebpbIggrabUniPk	CEBPB	H1-hESC	26888	1617	1544
wgEncodeAwgTfbsHaibGm12892Yy1V0416101UniPk	YY1	GM12892	23576	1417	1514
wgEncodeAwgTfbsBroadHuvecEzh239875UniPk	EZH2	HUVEC	5997	365	343
wgEncodeAwgTfbsSydhGm12892NfkbTnfaIggrabUniPk	NFKB	GM12892	12966	821	879
wgEncodeAwgTfbsHaibA549Sin3ak20V0422111Etoh02UniPk	Sin3Ak	A549	9617	763	782
wgEncodeAwgTfbsSydhHuvecCjunUniPk	JUN	HUVEC	51372	2910	2943
wgEncodeAwgTfbsSydhMcf10aesStat3TamUniPk	STAT3	MCF10A-Er-Src	78025	4005	4036
wgEncodeAwgTfbsBroadHepg2CtcfUniPk	CTCF	HepG2	78429	4355	4263
wgEncodeAwgTfbsSydhNb4MaxUniPk	Max	NB4	54763	3804	3791
wgEncodeAwgTfbsHaibT47dP300V0416102Dm002p1hUniPk	p300	T-47D	22966	1694	1737
wgEncodeAwgTfbsSydhMcf10aesCfosTamHvdUniPk	FOS	MCF10A-Er-Src	123627	6439	6392
wgEncodeAwgTfbsBroadOsteoblCtcfUniPk	CTCF	Osteobl	94480	5544	5555
wgEncodeAwgTfbsSydhHelas3Stat3IggrabUniPk	STAT3	HeLa-S3	23882	1417	1454
wgEncodeAwgTfbsUchicagoK562Egata2UniPk	GATA2	K562	19995	1059	1081
wgEncodeAwgTfbsHaibHelas3GabpPcr1xUniPk	GABP	HeLa-S3	9128	646	626
wgEncodeAwgTfbsSydhHelas3CebpbIggrabUniPk	CEBPB	HeLa-S3	105217	6425	6515
wgEncodeAwgTfbsBroadH1hescCtcfUniPk	CTCF	H1-hESC	111201	6212	6404
wgEncodeAwgTfbsSydhHepg2TbpIggrabUniPk	TBP	HepG2	21448	1106	1067
wgEncodeAwgTfbsHaibH1hescSp1Pcr1xUniPk	SP1	H1-hESC	24246	1427	1454
wgEncodeAwgTfbsUtaH1hescCtcfUniPk	CTCF	H1-hESC	66798	3938	3768
wgEncodeAwgTfbsHaibK562Fosl1sc183V0416101UniPk	FOSL1	K562	18760	1085	1036
wgEncodeAwgTfbsHaibGm12892Taf1V0416102UniPk	TAF1	GM12892	12577	803	728
wgEncodeAwgTfbsHaibGm12878GabpPcr2xUniPk	GABP	GM12878	8203	527	525
wgEncodeAwgTfbsHaibSknshTaf1V0416101UniPk	TAF1	SK-N-SH	19408	1200	1238
wgEncodeAwgTfbsHaibH1hescHdac2sc6296V0416102UniPk	HDAC2	H1-hESC	8393	482	483
wgEncodeAwgTfbsSydhGm19099NfkbTnfaIggrabUniPk	NFKB	GM19099	13071	776	809
wgEncodeAwgTfbsHaibHepg2GabpPcr2xUniPk	GABP	HepG2	12348	653	661
wgEncodeAwgTfbsBroadDnd41Ezh239875UniPk	EZH2	Dnd41	1859	159	133
wgEncodeAwgTfbsHaibGm12878Elf1sc631V0416101UniPk	ELF1	GM12878	31713	1785	1856
wgEncodeAwgTfbsSydhHelas3CfosUniPk	FOS	HeLa-S3	15929	1024	913
wgEncodeAwgTfbsSydhH1hescSin3anb6001263IggrabUniPk	SIN3A	H1-hESC	30701	1987	1969
wgEncodeAwgTfbsHaibK562Cebpbsc150V0422111UniPk	CEBPB	K562	38539	2179	2130
wgEncodeAwgTfbsHaibK562Tead4sc101184V0422111UniPk	TEAD4	K562	53094	3143	3073
wgEncodeAwgTfbsHaibK562Taf1V0416101UniPk	TAF1	K562	19910	1225	1252
wgEncodeAwgTfbsHaibK562Elf1sc631V0416102UniPk	ELF1	K562	41581	2438	2484
wgEncodeAwgTfbsSydhImr90CebpbIggrabUniPk	CEBPB	IMR90	122711	7014	7069
wgEncodeAwgTfbsBroadNhdfadCtcfUniPk	CTCF	NHDF-Ad	82541	4746	4907
wgEncodeAwgTfbsSydhGm12878Stat3IggmusUniPk	STAT3	GM12878	11122	676	698
wgEncodeAwgTfbsBroadK562CtcfUniPk	CTCF	K562	86257	4823	5066
wgEncodeAwgTfbsSydhMcf10aesStat3Etoh01cUniPk	STAT3	MCF10A-Er-Src	72455	3761	3729
wgEncodeAwgTfbsBroadNhlfCtcfUniPk	CTCF	NHLF	65319	4009	3864
wgEncodeAwgTfbsBroadHelas3Pol2bUniPk	Pol2b	HeLa-S3	4625	494	445
wgEncodeAwgTfbsHaibHepg2Sp1Pcr1xUniPk	SP1	HepG2	43787	2204	2116
wgEncodeAwgTfbsHaibHepg2Tead4sc101184V0422111UniPk	TEAD4	HepG2	26779	1254	1229
wgEncodeAwgTfbsSydhH1hescJundIggrabUniPk	JunD	H1-hESC	15470	982	970
wgEncodeAwgTfbsHaibH1hescGabpPcr1xUniPk	GABP	H1-hESC	6921	359	424
wgEncodeAwgTfbsHaibGm12878Pax5n19Pcr1xUniPk	PAX5	GM12878	32650	1777	1861
wgEncodeAwgTfbsSydhGm12878JundUniPk	JunD	GM12878	4240	238	266
wgEncodeAwgTfbsBroadHelas3CtcfUniPk	CTCF	HeLa-S3	88516	5249	5311
wgEncodeAwgTfbsSydhMcf10aesCfosTam14hHvdUniPk	FOS	MCF10A-Er-Src	151144	7976	7787
wgEncodeAwgTfbsHaibH1hescSrfPcr1xUniPk	SRF	H1-hESC	7955	466	509
wgEncodeAwgTfbsHaibGm12878Taf1Pcr1xUniPk	TAF1	GM12878	20199	1245	1270
wgEncodeAwgTfbsHaibK562MaxV0416102UniPk	Max	K562	69024	3825	3693
wgEncodeAwgTfbsHaibA549Foxa1V0416102Dex100nmUniPk	FOXA1	A549	13251	779	843
wgEncodeAwgTfbsUtaK562CtcfUniPk	CTCF	K562	93974	5203	5358
wgEncodeAwgTfbsHaibT47dGata3sc268V0416102Dm002p1hUniPk	GATA3	T-47D	62854	4425	4487
wgEncodeAwgTfbsSydhMcf7Gata3UcdUniPk	GATA3	MCF-7	10835	459	458
