## Supplementary Table∼S3 for "NyxBind: enhancing DNN representations via contrastive learning for TFBS prediction"

### Sheet: Sheet1
TF	Finetune Data sources	Motif visualization data sources
BATFJUN	MA0462.1	MA0462.2
CDX2	MA0465.1	MA0465.2
CEBPA	MA0102.3	MA0102.4
CTCFL	MA1102.1	MA1102.2
E2F6	MA0471.1	MA0471.2
EBF1	MA0154.2	MA0154.4
EGR1	MA0162.2	MA0162.4
ELF1	MA0473.1	MA0473.3
FOSL1	MA0477.1	MA0477.2
FOXA1	MA0148.3	MA0148.4
FOXK2	MA1103.1	MA1103.2
GATA2	MA0036.2	MA0036.3
GATA6	MA1104.1	MA1104.2
GRHL2	MA1105.1	MA1105.2
HNF4A	MA0114.2	MA0114.4
HNF4G	MA0484.1	MA0484.2
JUNB	MA0490.1	MA0490.2
JUND	MA0491.1	MA0491.2
KLF4	MA0039.3	MA0039.4
KLF9	MA1107.1	MA1107.2
MAFF	MA0495.1	MA0495.3
MAFK	MA0496.1	MA0496.3
MEF2A	MA0052.2	MA0052.4
MITF	MA0620.2	MA0620.3
MXI1	MA1108.1	MA1108.2
NFYA	MA0060.2	MA0060.3
NFYB	MA0502.1	MA0502.2
NR4A1	MA1112.1	MA1112.2
PRDM1	MA0508.1	MA0508.3
TFAP2A	MA0003.2	MA0003.4
USF1	MA0093.2	MA0093.3
USF2	MA0526.1	MA0526.3
ZEB1	MA0103.2	MA0103.3
