## Supplementary Table∼S5 for "NyxBind: enhancing DNN representations via contrastive learning for TFBS prediction"

### Sheet: Sheet1
TFBS	ID	model	p-value	E-value	q-value
BATFJUN	MA0462.2	BertSNR	3.129e-09	4.74982e-06	9.10398e-07
		D_AEDNet	—	—	—
		DeepSNR	—	—	—
		NyxBind	8.71395e-10	1.32278e-06	3.16921e-07
CDX2	MA0465.2	BertSNR	1.48751e-14	2.25804e-11	4.33882e-11
		D_AEDNet	6.44145e-13	9.77812e-10	1.90587e-09
		DeepSNR	3.01292e-11	4.57361e-08	8.9931e-08
		NyxBind	1.21363e-08	1.84228e-05	3.61239e-05
CEBPA	MA0102.4	BertSNR	7.56517e-17	1.14839e-13	2.26879e-13
		D_AEDNet	3.43752e-17	5.21816e-14	1.03195e-13
		DeepSNR	1.5294e-14	2.32163e-11	4.59128e-11
		NyxBind	8.22423e-13	1.24844e-09	1.24107e-09
CTCFL	MA1102.2	BertSNR	1.59226e-16	2.41705e-13	4.7784e-13
		D_AEDNet	2.34164e-17	3.55461e-14	7.03448e-14
		DeepSNR	4.50472e-17	6.83817e-14	1.35372e-13
		NyxBind	1.04174e-11	1.58135e-08	3.11345e-08
E2F6	MA0471.2	BertSNR	2.59441e-13	3.93831e-10	7.68694e-10
		D_AEDNet	3.76032e-06	0.00570817	0.00994667
		DeepSNR	3.12839e-06	0.0047489	0.00836016
		NyxBind	2.68778e-09	4.08005e-06	2.42805e-06
EBF1	MA0154.4	BertSNR	2.19291e-06	0.00332883	0.000825646
		D_AEDNet	1.33447e-06	0.00202573	0.00200507
		DeepSNR	3.00046e-06	0.0045547	0.00450823
		NyxBind	5.12728e-07	0.000778321	0.000777079
EGR1	MA0162.4	BertSNR	2.46318e-10	3.73911e-07	3.66878e-07
		D_AEDNet	3.59995e-10	5.46473e-07	5.40897e-07
		DeepSNR	2.09807e-09	3.18488e-06	6.27525e-06
		NyxBind	3.55421e-05	0.053953	0.00994847
ELF1	MA0473.3	BertSNR	1.55948e-17	2.36729e-14	4.56402e-14
		D_AEDNet	1.8303e-13	2.77839e-10	5.36949e-10
		DeepSNR	4.89028e-14	7.42344e-11	1.43563e-10
		NyxBind	2.53355e-11	3.84593e-08	7.44023e-08
FOSL1	MA0477.2	BertSNR	5.45251e-17	8.27692e-14	1.58972e-13
		D_AEDNet	—	—	—
		DeepSNR	—	—	—
		NyxBind	2.19663e-12	3.33449e-09	6.41549e-09
FOXA1	MA0148.4	BertSNR	3.39878e-08	5.15934e-05	9.23213e-06
		D_AEDNet	—	—	—
		DeepSNR	—	—	—
		NyxBind	5.71445e-08	8.67454e-05	2.14005e-05
FOXK2	MA1103.2	BertSNR	1.57955e-19	2.39775e-16	4.71007e-16
		D_AEDNet	8.18645e-05	0.12427	0.11255
		DeepSNR	5.57922e-05	0.0846925	0.125304
		NyxBind	4.23166e-07	0.000642366	0.000211937
GATA2	MA0036.3	BertSNR	6.37284e-15	9.67398e-12	1.93107e-11
		D_AEDNet	—	—	—
		DeepSNR	—	—	—
		NyxBind	1.22477e-08	1.8592e-05	1.23585e-05
GATA6	MA1104.2	BertSNR	3.67998e-12	5.58621e-09	5.58099e-09
		D_AEDNet	—	—	—
		DeepSNR	—	—	—
		NyxBind	1.51524e-05	0.0230014	0.00655045
GRHL2	MA1105.2	BertSNR	2.17091e-07	0.000329545	0.00024173
		D_AEDNet	5.35772e-07	0.000813302	0.00162401
		DeepSNR	1.90842e-07	0.000289698	0.000577512
		NyxBind	2.35062e-08	3.56824e-05	7.06135e-05
HNF4A	MA0114.4	BertSNR	5.09563e-05	0.0773517	0.0386525
		D_AEDNet	—	—	—
		DeepSNR	—	—	—
		NyxBind	6.21793e-05	0.0943881	0.135979
HNF4G	MA0484.2	BertSNR	2.12438e-08	3.22481e-05	2.14644e-05
		D_AEDNet	—	—	—
		DeepSNR	—	—	—
		NyxBind	5.37994e-10	8.16675e-07	1.15442e-06
JUNB	MA0490.2	BertSNR	4.93465e-14	7.4908e-11	4.79413e-11
		D_AEDNet	—	—	—
		DeepSNR	—	—	—
		NyxBind	6.17653e-11	9.37598e-08	9.00098e-08
JUND	MA0491.2	BertSNR	5.23161e-18	7.94159e-15	1.52374e-14
		D_AEDNet	—	—	—
		DeepSNR	—	—	—
		NyxBind	2.82103e-09	4.28232e-06	1.16961e-06
KLF4	MA0039.4	BertSNR	1.095e-05	0.0166221	0.0111889
		D_AEDNet	2.20974e-05	0.0335439	0.0221714
		DeepSNR	0.000117541	0.178427	0.0590067
		NyxBind	2.61361e-07	0.000396746	0.000104031
KLF9	MA1107.2	BertSNR	5.15235e-13	7.82127e-10	5.11438e-10
		D_AEDNet	3.81803e-12	5.79577e-09	5.69251e-09
		DeepSNR	3.15607e-11	4.79092e-08	4.70397e-08
		NyxBind	4.85436e-09	7.36891e-06	4.83159e-06
MAFF	MA0495.3	BertSNR	2.30219e-21	3.49472e-18	2.31684e-18
		D_AEDNet	4.61912e-17	7.01182e-14	6.97278e-14
		DeepSNR	3.22853e-14	4.90091e-11	3.248e-11
		NyxBind	1.85912e-11	2.82214e-08	1.87158e-08
MAFK	MA0496.3	BertSNR	8.34613e-10	1.26694e-06	4.19403e-07
		D_AEDNet	—	—	—
		DeepSNR	—	—	—
		NyxBind	2.02059e-09	3.06725e-06	1.47178e-06
MEF2A	MA0052.4	BertSNR	7.4665e-18	1.13341e-14	2.26321e-14
		D_AEDNet	0.000115233	0.174924	0.209397
		DeepSNR	0.000271159	0.41162	0.273885
		NyxBind	6.83839e-07	0.00103807	0.00103744
MITF	MA0620.3	BertSNR	4.49443e-18	6.82255e-15	6.18686e-15
		D_AEDNet	2.62286e-14	3.98151e-11	3.6666e-11
		DeepSNR	1.15136e-17	1.74776e-14	1.59151e-14
		NyxBind	3.4093e-07	0.000517531	3.77202e-05
MXI1	MA1108.2	BertSNR	1.71473e-07	0.000260297	0.000142415
		D_AEDNet	2.39611e-06	0.0036373	0.00714698
		DeepSNR	4.15908e-07	0.000631348	0.00123302
		NyxBind	2.02389e-09	3.07227e-06	5.66895e-06
NFYA	MA0060.3	BertSNR	1.09044e-11	1.65529e-08	3.19408e-08
		D_AEDNet	—	—	—
		DeepSNR	—	—	—
		NyxBind	7.24921e-09	1.10043e-05	1.06775e-05
NFYB	MA0502.2	BertSNR	5.93927e-07	0.000901581	0.000450519
		D_AEDNet	—	—	—
		DeepSNR	—	—	—
		NyxBind	2.10733e-10	3.19892e-07	6.3834e-07
NR4A1	MA1112.2	BertSNR	3.16519e-09	4.80476e-06	9.39965e-06
		D_AEDNet	1.22457e-13	1.8589e-10	3.64788e-10
		DeepSNR	4.4164e-14	6.70409e-11	1.3156e-10
		NyxBind	2.48254e-08	3.76849e-05	3.69013e-05
PRDM1	MA0508.3	BertSNR	0.000160631	0.243837	0.162084
		D_AEDNet	—	—	—
		DeepSNR	—	—	—
		NyxBind	0.000265866	0.403584	0.114668
TFAP2A	MA0003.4	BertSNR	7.74692e-14	1.17598e-10	2.32641e-10
		D_AEDNet	1.74509e-10	2.64905e-07	5.25105e-07
		DeepSNR	5.28909e-09	8.02884e-06	1.58992e-05
		NyxBind	7.01433e-08	0.000106478	0.000211487
USF1	MA0093.3	BertSNR	1.4693e-14	2.2304e-11	2.05702e-11
		D_AEDNet	6.7157e-15	1.01944e-11	9.627e-12
		DeepSNR	1.74945e-15	2.65567e-12	4.99687e-12
		NyxBind	4.00769e-07	0.000608367	6.9928e-05
USF2	MA0526.3	BertSNR	5.17811e-07	0.000786037	8.75751e-05
		D_AEDNet	1.949e-06	0.00295859	0.000309667
		DeepSNR	1.66484e-06	0.00252723	0.000313078
		NyxBind	2.02003e-06	0.0030664	0.000155311
ZEB1	MA0103.3	BertSNR	4.76291e-08	7.2301e-05	4.47019e-05
		D_AEDNet	—	—	—
		DeepSNR	—	—	—
		NyxBind	1.43691e-14	2.18123e-11	3.99042e-11
