## Supplementary Table∼S6 for "NyxBind: enhancing DNN representations via contrastive learning for TFBS prediction"

### Sheet: TFBS Logos
	JASPAR	NyxBind	BertSNR	D_AEDNet	DeepSNR
BATFJUN
CDX2
CEBPA
CTCFL
E2F6
EBF1
EGR1
ELF1
FOSL1
FOXA1
FOXK2
GATA2
GATA6
GRHL2
HNF4A
HNF4G
JUNB
JUND
KLF4
KLF9
MAFF
MAFK
MEF2A
MITF
MXI1
NFYA
NFYB
NR4A1
PRDM1
TFAP2A
USF1
USF2
ZEB1
